# From Acute to Persistent Infection: Revealing Phylogenomic Variations in *Salmonella* Agona

**DOI:** 10.1101/2024.07.03.601855

**Authors:** Emma V. Waters, Winnie W. Y. Lee, Amina Ismail Ahmed, Marie-Anne Chattaway, Gemma C. Langridge

## Abstract

**Background:** *Salmonella enterica* serovar Agona (*S.* Agona) has been increasingly recognised as a prominent cause of gastroenteritis. This serovar is a strong biofilm former that can undergo genome rearrangement and enter a viable but non-culturable state whilst remaining metabolically active. Similar strategies are employed by *S.* Typhi, the cause of typhoid fever, during human infection, which are believed to assist with the transition from acute infection to chronic carriage. Here we report *S.* Agona’s ability to persist in people and examine factors that might be contributing to chronic carriage.

**Methods:** A review of 2,233 *S.* Agona isolates from UK infections (2004-2020) and associated carriage was undertaken, in which 1,155 had short-read sequencing data available. A subset of 207 isolates was selected from different stages of acute and persistent infections within individual patients. The subset underwent long-read sequencing and genome structure (GS) analysis, as well as phenotyping assays including carbon source utilisation and biofilm formation. Associations between genotypes and phenotypes were investigated to compare acute infections to those which progress to chronic.

**Results:** GS analysis revealed the conserved arrangement GS1.0 in 195 isolates, and 8 additional GSs in 12 isolates. These rearranged isolates were typically associated with early, convalescent carriage (3 weeks – 3 months). We also identified an increase in SNP variation during this period of infection.

**Conclusion:** We believe this increase in genome-scale and SNP variation reflects a population expansion after acute *S.* Agona infection, potentially reflecting an immune evasion mechanism which enables persistent infection to become established.
