## Supplemental Table S1 for "From Acute to Persistent Infection: Revealing Phylogenomic Variations in *Salmonella* Agona"

### Sheet: supp table 1
SRA Accession	HC5	Year of Receipt	Carriage Status	Foreign Travel Destination
SRR15299904	285684	2011	Acute	Not Stated
SRR15299914	285681	2013	Convalescent carrier	Not Stated
SRR15460224	285681	2013	Convalescent carrier	Not Stated
SRR15300006	285670	2010	Convalescent carrier	No Travel
SRR15309201	285666	2008	Convalescent carrier	Not Stated
SRR15299971	280400	2012	Acute	No Travel
SRR15299930	280193	2013	Convalescent carrier	No travel
SRR15299973	280180	2013	Convalescent carrier	India
SRR15309326	280180	2013	Convalescent carrier	No Travel
SRR15299961	280087	2008	Convalescent carrier	Not Stated
SRR15299900	280087	2008	Convalescent carrier	Not Stated
SRR15460231	280087	2008	Convalescent carrier	Not Stated
SRR15299838	279493	2011	Convalescent carrier	Not Stated
SRR15299921	279467	2011	Convalescent carrier	Not Stated
SRR15299846	279467	2011	Convalescent carrier	Not Stated
SRR15299932	279456	2008	Convalescent carrier	No Travel
SRR15300013	279447	2010	Convalescent carrier	Not Stated
SRR13859422	262535	2006	Convalescent carrier	Not Stated
SRR13833612	262315	2006	Acute	Pakistan
SRR13833655	262312	2012	Acute	Thailand
SRR13833586	262254	2013	Acute	Egypt
SRR13833587	262253	2013	Acute	Not Stated
SRR13833619	262248	2011	Acute	Cuba
SRR13833622	262245	2005	Acute	Pakistan
SRR13833650	262242	2011	Same episode	Not Stated
SRR13833660	262239	2010	Acute	Not Stated
SRR13833666	262235	2012	Acute	Not Stated
SRR13833672	262229	2011	Chronic carrier	No Travel
SRR13785937	261809	2008	Convalescent carrier	Not Stated
SRR13785943	261807	2008	Convalescent carrier	Not Stated
SRR13779304	261233	2008	Temporary carrier	Not Stated
SRR13302651	252266	2020	Acute	Not Stated
SRR13248047	251725	2020	Acute	Not Stated
SRR13176938	250138	2020	Acute	Iraq
SRR13176933	250065	2020	Acute	Not Stated
SRR13144397	249703	2020	Acute	Not Stated
SRR12694605	243270	2020	Acute	No Travel
SRR11999148	234172	2020	Acute	No Travel
SRR11999202	234172	2020	Same episode	Not Stated
SRR12005346	234172	2020	Same episode	Not Stated
SRR11362149	228473	2020	Acute	No Travel
SRR11096875	225315	2020	Acute	India
SRR11028680	224357	2020	Acute	Not Stated
SRR10992449	224108	2020	Acute	Not Stated
SRR10810767	220781	2019	Same episode	Not Stated
SRR10811653	220781	2019	Acute	Not Stated
SRR10810764	220777	2019	Acute	Not Stated
SRR10810772	220777	2019	Acute	Not Stated
SRR10810732	220765	2019	Acute	India
SRR10810740	220758	2019	Acute	Not Stated
SRR10600367	218054	2019	Acute	Not Stated
SRR10593940	218010	2019	Acute	No Travel
SRR10561179	217471	2019	Acute	Pakistan
SRR9088925	216530	2019	Acute	Afghanistan
SRR10414525	214446	2019	Convalescent carrier	Not Stated
SRR10905092	214446	2020	Convalescent carrier	Not Stated
SRR10386719	209182	2019	Chronic carrier	Not Stated
SRR10386794	209143	2019	Acute	Not Stated
SRR10247570	206104	2019	Acute	Pakistan
SRR10247551	206075	2019	Convalescent carrier	No Travel
SRR10454568	204168	2019	Convalescent carrier	Not Stated
SRR10232171	204168	2019	Convalescent carrier	Unknown Destination
SRR10232084	204143	2019	Acute	India
SRR10232095	204113	2019	Acute	Not Stated
SRR11507317	204039	2020	Acute	Not Stated
SRR10229773	204039	2019	Acute	Pakistan
SRR10600368	204039	2019	Acute	Pakistan
SRR10228891	204020	2019	Acute	Mexico
SRR10228843	203985	2019	Temporary carrier	Not Stated
SRR10313730	203985	2019	Temporary carrier	Not Stated
SRR10254277	203956	2019	Acute	No Travel
SRR10139615	202089	2019	Acute	Indonesia
SRR10081863	200805	2019	Acute	No Travel
SRR10075310	200724	2019	Acute	Tunisia
SRR10050062	199959	2019	Acute	Not Stated
SRR10006949	198762	2019	Acute	India
SRR9989223	198603	2019	Acute	Not Stated
SRR10491561	197709	2019	Acute	Cuba
SRR9719563	194711	2019	Acute	No Travel
SRR9719509	194683	2019	Acute	No Travel
SRR9598503	188415	2019	Acute	India
SRR9661637	188259	2019	Acute	No Travel
SRR9595211	188259	2019	Acute	No Travel
SRR9306537	186832	2019	Acute	Not Stated
SRR9304282	186739	2019	Acute	No Travel
SRR9273996	185664	2019	Acute	Not Stated
SRR9261688	184922	2019	Acute	Not Stated
SRR9261083	184747	2019	Acute	Not Stated
SRR9153226	184302	2019	Acute	Not Stated
SRR10420514	181751	2019	Acute	Mexico
SRR10605751	181751	2019	Acute	Mexico
SRR8724894	175512	2015	Acute	Nigeria
SRR8724656	175454	2019	Acute	Mexico
SRR8717193	174454	2015	Acute	Not Stated
SRR8717089	174420	2015	Acute	India
SRR8706084	174204	2019	Acute	Ghana
SRR8704841	174083	2015	Temporary carrier	Not Stated
SRR8704768	174030	2015	Acute	Australia
SRR8704624	174011	2015	Acute	Not Stated
SRR8704613	173930	2015	Acute	Nepal
SRR8701086	173880	2016	Acute	No Travel
SRR8701070	173832	2019	Acute	Not Stated
SRR8691667	173556	2016	Acute	No Travel
SRR8691666	173550	2019	Acute	Not Stated
SRR8691114	173461	2019	Acute	Not Stated
SRR8671314	173328	2016	Acute	Not Stated
SRR8661151	173040	2016	Acute	Pakistan
SRR8667332	172963	2016	Acute	Not Stated
SRR8661055	172963	2016	Acute	Unknown Destination
SRR8658035	172806	2016	Acute	Not Stated
SRR8650360	172597	2017	Acute	Thailand
SRR8648224	172527	2017	Acute	Vietnam
SRR8638534	172383	2019	Acute	Not Stated
SRR8585039	171865	2017	Acute	Not Stated
SRR8568675	171739	2017	Acute	Maldives
SRR8553983	171230	2017	Acute	Vietnam
SRR8526117	169014	2017	Acute	Not Stated
SRR8526086	168995	2017	Acute	India
SRR8525994	168899	2017	Acute	No Travel
SRR8551925	168476	2017	Acute	India
SRR8548655	168339	2017	Acute	Not Stated
SRR8548894	168176	2017	Acute	African continent
SRR8509056	166824	2018	Acute	No Travel
SRR8509072	166815	2018	Acute	Mexico
SRR9261363	166592	2019	Acute	Indonesia
SRR8492401	166592	2018	Acute	No Travel
SRR8499281	166455	2018	Acute	Togo
SRR8503974	166240	2018	Acute	Kenya
SRR8485129	165334	2018	Acute	Pakistan
SRR8484164	165185	2018	Acute	Not Stated
SRR8457152	165086	2019	Acute	No Travel
SRR8441125	164491	2018	Acute	No Travel
SRR8370532	160262	2018	Acute	Thailand
SRR10799806	159806	2019	Acute	Indonesia
SRR8325563	159497	2018	Acute	Not Stated
SRR8325569	159492	2018	Acute	Not Stated
SRR8292207	157088	2018	Acute	Pakistan
SRR8281182	157035	2018	Acute	No Travel
SRR8288226	157012	2018	Acute	Not Stated
SRR8258095	155770	2018	Acute	Pakistan
SRR8249907	155750	2018	Acute	No Travel
SRR8293812	155750	2018	Acute	Not Stated
SRR7350759	152237	2016	Acute	India
SRR7350856	152154	2017	Acute	Not Stated
SRR10313656	151703	2019	Acute	Indonesia
SRR10313726	151703	2019	Acute	Indonesia
SRR8172797	151383	2018	Acute	Mexico
SRR8116990	149826	2018	Acute	Not Stated
SRR8087197	147856	2018	Temporary carrier	No Travel
SRR8084282	147803	2018	Acute	Not Stated
SRR8523793	147152	2018	Acute	India
SRR8524442	147152	2018	Acute	Nepal
SRR8484185	147152	2019	Acute	No Travel
SRR8740779	147152	2019	Acute	Not Stated
SRR8485122	147152	2018	Acute	Not Stated
SRR8131526	147152	2018	Acute	Not Stated
SRR8118173	147152	2018	Acute	Not Stated
SRR7997192	146580	2018	Acute	Not Stated
SRR7997088	146535	2018	Acute	Cuba
SRR7903049	145640	2015	Acute	Not Stated
SRR7892159	144831	2015	Acute	Not Stated
SRR7911484	144826	2017	Acute	Mexico
SRR7890270	144725	2016	Acute	Pakistan
SRR7885232	144579	2015	Acute	Not Stated
SRR7879603	144405	2018	Acute	Not Stated
SRR7850711	144318	2018	Acute	Mexico
SRR7879364	144094	2018	Acute	No Travel
SRR7850683	143614	2018	Acute	Egypt
SRR7850544	143218	2018	Acute	Not Stated
SRR7850553	143212	2018	Acute	Not Stated
SRR7842522	143074	2018	Acute	Not Stated
SRR7842626	143037	2018	Acute	Not Stated
SRR8514523	142804	2019	Acute	No Travel
SRR7873999	142804	2018	Acute	No Travel
SRR8464951	142804	2019	Acute	Not Stated
SRR8204783	142804	2018	Acute	Not Stated
SRR7867299	142804	2018	Acute	Not Stated
SRR7841360	142804	2018	Acute	Not Stated
SRR7533359	138494	2015	Temporary carrier	Not Stated
SRR7527777	138236	2018	Acute	Asian continent
SRR7523792	138182	2016	Acute	South American continent
SRR7523214	137948	2015	Acute	Not Stated
SRR10360792	137627	2019	Acute	India
SRR8924814	137627	2019	Acute	Not Stated
SRR7516275	137262	2015	Acute	Thailand
SRR8655345	136971	2016	Acute	Not Stated
SRR7507000	136735	2017	Acute	Not Stated
SRR9261057	136535	2019	Acute	Bulgaria
SRR7590102	136262	2016	Chronic carrier	Not Stated
SRR7495599	135725	2017	Acute	Not Stated
SRR7495516	135651	2015	Acute	Unknown Destination
SRR7910410	135543	2017	Convalescent carrier	No Travel
SRR7480393	135543	2017	Convalescent carrier	No Travel
SRR7475425	135357	2016	Acute	Not Stated
SRR7527849	135236	2018	Acute	Not Stated
SRR7475288	135236	2018	Acute	Pakistan
SRR7516737	134516	2017	Acute	Not Stated
SRR7444045	133240	2016	Acute	Not Stated
SRR7468910	133078	2016	Acute	Not Stated
SRR7475431	132992	2017	Acute	Hungary
SRR7350840	132989	2017	Acute	Kuwait
SRR8543129	132988	2019	Acute	Not Stated
SRR7439444	132868	2018	Acute	Pakistan
SRR7458745	132509	2016	Acute	Afghanistan
SRR7458573	132426	2015	Acute	No Travel
SRR7458596	132407	2016	Acute	Not Stated
SRR7458203	132364	2017	Acute	Not Stated
SRR13833681	132293	2007	Acute	Not Stated
SRR7458151	132293	2015	Acute	Not Stated
SRR7457976	132215	2016	Acute	Pakistan
SRR9287452	132098	2019	Acute	India
SRR8525973	132098	2017	Convalescent carrier	Not Stated
SRR7457151	132098	2017	Convalescent carrier	Not Stated
SRR7457859	132095	2017	Acute	No Travel
SRR7456961	132015	2017	Acute	India
SRR7450703	131753	2018	Acute	Thailand
SRR7444280	131668	2016	Acute	Not Stated
SRR7444261	131642	2016	Same episode	No Travel
SRR7350844	131642	2016	Acute	Not Stated
SRR8674654	131642	2016	Acute	Not Stated
SRR7850700	131159	2018	Acute	Afghanistan
SRR7439594	131159	2016	Acute	Panama
SRR7417345	130540	2017	Acute	Mexico
SRR7402433	130195	2016	Same episode	No Travel
SRR8691521	130195	2016	Acute	Not Stated
SRR7416226	130095	2017	Acute	Nigeria
SRR7416096	129965	2017	Acute	Thailand
SRR7415109	129952	2017	Acute	India
SRR7415060	129871	2015	Acute	No Travel
SRR8724958	129871	2015	Acute	Not Stated
SRR7414674	129687	2015	Acute	Not Stated
SRR7495577	129675	2018	Acute	Asian continent
SRR7410288	129362	2016	Acute	Pakistan
SRR7410326	129340	2015	Acute	Saudi arabia
SRR7408378	129322	2017	Acute	Mexico
SRR7416341	129032	2016	Acute	Not Stated
SRR7402031	129032	2016	Acute	Not Stated
SRR7402090	129012	2018	Acute	Not Stated
SRR7401839	128958	2017	Acute	Pakistan
SRR7349143	128923	2015	Acute	Middle East (region)
SRR7359590	128525	2017	Acute	India
SRR7344586	128426	2017	Acute	Not Stated
SRR9595247	128389	2019	Convalescent carrier	No Travel
SRR9968530	128389	2019	Convalescent carrier	No Travel
SRR8916317	128389	2019	Acute	No Travel
SRR8637899	128389	2019	Acute	No Travel
SRR8568739	128389	2019	Acute	No Travel
SRR9304538	128389	2019	Acute	Not Stated
SRR8951660	128389	2019	Acute	Not Stated
SRR8936131	128389	2019	Acute	Not Stated
SRR8788799	128389	2019	Acute	Not Stated
SRR8758407	128389	2019	Acute	Not Stated
SRR8691702	128389	2019	Acute	Not Stated
SRR8636394	128389	2019	Acute	Not Stated
SRR8515745	128389	2019	Acute	Not Stated
SRR8508645	128389	2018	Acute	Not Stated
SRR8299442	128389	2018	Acute	Not Stated
SRR8142761	128389	2018	Acute	Not Stated
SRR7358370	128389	2018	Acute	Not Stated
SRR8916336	128386	2019	Acute	Not Stated
SRR7351594	128268	2016	Acute	Not Stated
SRR9719570	128244	2019	Acute	Asian continent
SRR8528762	128244	2017	Acute	Not Stated
SRR7351566	128244	2016	Acute	Not Stated
SRR8701099	128244	2016	Acute	Saudi arabia
SRR7538847	128216	2016	Acute	Not Stated
SRR7351527	128216	2016	Acute	Not Stated
SRR7351405	128093	2017	Acute	Cuba
SRR7350646	127850	2015	Acute	No Travel
SRR7350605	127802	2016	Acute	Asian continent
SRR9846967	127749	2019	Acute	No Travel
SRR9719469	127749	2019	Convalescent carrier	Not Stated
SRR9993852	127749	2019	Convalescent carrier	Not Stated
SRR9989261	127749	2019	Acute	Not Stated
SRR7349326	127749	2018	Acute	Not Stated
SRR7349353	127734	2017	Acute	Not Stated
SRR7349228	127688	2015	Acute	India
SRR7349137	127604	2017	Acute	Asian continent
SRR7348926	127576	2015	Acute	Cuba
SRR7348930	127574	2016	Acute	Dominican republic
SRR7348706	127562	2017	Acute	Singapore
SRR7523047	127245	2018	Acute	Not Stated
SRR7358932	127147	2018	Acute	No Travel
SRR8503954	127147	2018	Acute	Not Stated
SRR9961935	127147	2019	Acute	Turkey
SRR7850534	127147	2018	Acute	Turkey
SRR7310439	126880	2016	Acute	Cambodia
SRR7522929	126880	2016	Acute	Thailand
SRR7310326	126832	2015	Acute	African continent
SRR7299115	126561	2017	Acute	Unknown Destination
SRR7297979	126521	2016	Acute	No Travel
SRR10036935	126490	2019	Acute	No Travel
SRR7465064	126490	2017	Acute	No Travel
SRR9911273	126490	2019	Acute	Not Stated
SRR7298836	126490	2017	Acute	Not Stated
SRR10228869	126490	2019	Acute	Not Stated
SRR10019157	126490	2019	Acute	Not Stated
SRR10312394	126490	2019	Acute	Not Stated
SRR8638535	126490	2017	Acute	Pakistan
SRR8492447	126490	2018	Acute	Pakistan
SRR8293570	126490	2018	Acute	Pakistan
SRR7456991	126490	2017	Acute	Pakistan
SRR7204618	126490	2017	Acute	Pakistan
SRR10431704	126490	2019	Acute	Pakistan
SRR11903178	126490	2020	Acute	Pakistan
SRR7298398	126473	2016	Acute	Indonesia
SRR7349139	126138	2017	Acute	Israel
SRR7457956	126082	2015	Acute	Mexico
SRR7278103	126082	2015	Acute	Not Stated
SRR7292658	126024	2017	Acute	Asian continent
SRR7286913	125852	2017	Acute	Thailand
SRR7285859	125606	2016	Acute	Mexico
SRR7285766	125510	2017	Acute	Malaysia
SRR7443868	125510	2017	Acute	No Travel
SRR8098358	125510	2018	Acute	Not Stated
SRR7444161	125476	2015	Acute	No Travel
SRR7285760	125476	2015	Acute	No Travel
SRR9153221	125476	2019	Acute	Not Stated
SRR8701064	125476	2016	Acute	Not Stated
SRR8201798	125476	2018	Acute	Not Stated
SRR7523182	125476	2015	Acute	Not Stated
SRR7344581	125476	2015	Acute	Not Stated
SRR7285626	125476	2015	Acute	Not Stated
SRR8448322	125244	2019	Acute	India
SRR7416362	125244	2017	Acute	No Travel
SRR7284296	125244	2017	Same episode	No Travel
SRR7278506	125205	2017	Acute	Not Stated
SRR7278101	125166	2017	Acute	Thailand
SRR7275104	124739	2018	Acute	Not Stated
SRR7275031	124644	2016	Acute	Unknown Destination
SRR7251115	124427	2016	Chronic carrier	No Travel
SRR7527858	124183	2016	Temporary carrier	Not Stated
SRR7523756	124183	2016	Temporary carrier	Not Stated
SRR8704623	124164	2015	Acute	Not Stated
SRR7251126	124164	2015	Acute	Not Stated
SRR7237459	124143	2015	Acute	No Travel
SRR7903038	123703	2016	Acute	Cuba
SRR8648210	123703	2017	Convalescent carrier	No Travel
SRR7251563	123703	2017	Convalescent carrier	Not Stated
SRR13849473	123703	2009	Acute	Not Stated
SRR8703618	123703	2016	Acute	Not Stated
SRR7475465	123703	2015	Acute	Not Stated
SRR7230376	123315	2018	Chronic carrier	Not Stated
SRR7284490	123167	2017	Acute	India
SRR7244372	123167	2017	Acute	India
SRR7538232	123167	2017	Acute	Not Stated
SRR11017658	123167	2020	Acute	Not Stated
SRR7538815	123167	2015	Acute	Pakistan
SRR7439470	123167	2015	Acute	Pakistan
SRR7439428	122885	2017	Acute	Not Stated
SRR7216078	122748	2016	Acute	Pakistan
SRR7251108	122712	2017	Same episode	Mexico
SRR7209560	122712	2017	Acute	Mexico
SRR7204416	122638	2018	Acute	Not Stated
SRR7192199	122282	2015	Acute	Not Stated
SRR7187280	122223	2016	Acute	China
SRR7367563	122180	2018	Acute	Not Stated
SRR7310363	122180	2017	Acute	Not Stated
SRR7285812	122180	2017	Acute	Thailand
SRR7457121	121962	2015	Chronic carrier	Bulgaria
SRR7297985	121962	2015	Chronic carrier	Not Stated
SRR7184505	121962	2015	Chronic carrier	Not Stated
SRR8703656	121962	2016	Chronic carrier	Not Stated
SRR8661118	121962	2016	Chronic carrier	Not Stated
SRR7180167	121934	2016	Acute	Not Stated
SRR7184524	121897	2016	Acute	Philippines
SRR9304276	121409	2019	Acute	Not Stated
SRR7167772	121409	2017	Acute	Thailand
SRR7187227	120668	2016	Acute	American Samoa
SRR7159891	120668	2015	Acute	Thailand
SRR7157788	120593	2015	Acute	African continent
SRR8118235	120593	2018	Acute	Morocco
SRR7501722	120593	2015	Acute	Morocco
SRR7426933	120593	2017	Acute	Morocco
SRR7343919	120593	2017	Acute	Morocco
SRR7278105	120593	2016	Acute	Not Stated
SRR8548728	120590	2017	Convalescent carrier	Not Stated
SRR7157770	120590	2017	Convalescent carrier	Thailand
SRR7140647	120376	2018	Acute	Philippines
SRR7204452	120353	2016	Acute	Not Stated
SRR7140636	120353	2016	Acute	Not Stated
SRR7123391	119907	2016	Acute	Not Stated
SRR7108632	119579	2017	Acute	Cuba
SRR7091929	119361	2017	Acute	Not Stated
SRR7090709	119196	2016	Acute	Ghana
SRR7523176	108852	2018	Acute	Japan
SRR10519599	108852	2019	Acute	Japan
SRR10337397	108852	2019	Acute	Japan
SRR9643009	108852	2019	Acute	Not Stated
SRR9287431	108852	2019	Acute	Not Stated
SRR10360791	108852	2019	Acute	Not Stated
SRR10600355	108852	2019	Acute	Not Stated
SRR7890398	108852	2018	Acute	Spain
SRR12062839	108710	2020	Acute	Not Stated
SRR6324224	99280	2015	Acute	Malaysia
SRR7204449	92896	2017	Acute	Cuba
SRR7348929	92896	2015	Acute	No Travel
SRR7903000	88005	2017	Acute	Not Stated
SRR8514752	73863	2019	Acute	Not Stated
SRR7230732	73822	2012	Acute	Not Stated
SRR5633032	73438	2017	Acute	Iraq
SRR5632909	73394	2017	Acute	Haiti
SRR8691627	73379	2019	Acute	No Travel
SRR8638520	73379	2019	Acute	No Travel
SRR7841594	73379	2018	Acute	No Travel
SRR5632893	73379	2017	Acute	No Travel
SRR9647958	73379	2019	Acute	Not Stated
SRR8772217	73379	2019	Acute	Not Stated
SRR5631949	73155	2017	Acute	Pakistan
SRR10139552	73155	2019	Acute	Pakistan
SRR5631671	73120	2017	Acute	Not Stated
SRR5585291	72254	2017	Acute	India
SRR5585280	72168	2013	Acute	No Travel
SRR5585047	71884	2017	Acute	Not Stated
SRR8281207	71609	2018	Same episode	No Travel
SRR8201788	71609	2018	Acute	No Travel
SRR8553898	71609	2017	Acute	No Travel
SRR7285810	71609	2018	Acute	No Travel
SRR12885492	71609	2020	Acute	No Travel
SRR7369104	71609	2018	Same episode	Not Stated
SRR5585085	71609	2017	Acute	Not Stated
SRR9122659	71609	2019	Acute	Not Stated
SRR9846981	71609	2019	Acute	Not Stated
SRR9826999	71609	2019	Acute	Not Stated
SRR8648310	71609	2019	Acute	Not Stated
SRR8648209	71609	2017	Acute	Not Stated
SRR8382441	71609	2018	Acute	Not Stated
SRR8368735	71609	2018	Acute	Not Stated
SRR8325484	71609	2018	Acute	Not Stated
SRR8204751	71609	2018	Acute	Not Stated
SRR8084250	71609	2018	Acute	Not Stated
SRR7892218	71609	2018	Acute	Not Stated
SRR7885293	71609	2018	Acute	Not Stated
SRR7866904	71609	2017	Acute	Not Stated
SRR7850646	71609	2018	Acute	Not Stated
SRR7828470	71609	2018	Acute	Not Stated
SRR7533542	71609	2018	Acute	Not Stated
SRR7108606	71609	2017	Acute	Not Stated
SRR10900025	71609	2019	Acute	Not Stated
SRR10843965	71609	2019	Acute	Not Stated
SRR10235802	71609	2019	Acute	Not Stated
SRR10228903	71609	2019	Acute	Not Stated
SRR10294389	71609	2019	Acute	Not Stated
SRR12123560	71609	2020	Acute	Not Stated
SRR7251066	71609	2018	Acute	Pakistan
SRR9720435	71609	2019	Acute	Pakistan
SRR8637739	71609	2017	Convalescent carrier	Pakistan
SRR8648231	71609	2017	Convalescent carrier	Pakistan
SRR8293584	71609	2018	Convalescent carrier	Pakistan
SRR8292182	71609	2018	Convalescent carrier	Pakistan
SRR9720442	71609	2019	Acute	Pakistan
SRR9304522	71609	2019	Acute	Pakistan
SRR9274349	71609	2019	Acute	Pakistan
SRR9054516	71609	2019	Acute	Pakistan
SRR8655336	71609	2017	Acute	Pakistan
SRR8528665	71609	2017	Acute	Pakistan
SRR7480644	71609	2017	Acute	Pakistan
SRR7275008	71609	2018	Acute	Pakistan
SRR7230721	71609	2018	Acute	Pakistan
SRR7140656	71609	2018	Acute	Pakistan
SRR11832412	71609	2020	Acute	Pakistan
SRR10247584	71609	2019	Acute	Pakistan
SRR10096439	71609	2019	Acute	Pakistan
SRR10050084	71609	2019	Acute	Pakistan
SRR12026101	71609	2020	Acute	Pakistan
SRR10314915	71609	2019	Acute	Pakistan
SRR10302523	71609	2019	Acute	Pakistan
SRR10326278	71609	2019	Acute	Pakistan
SRR15361994	71609	2019	Acute	Pakistan
SRR11410174	71609	2020	Acute	Pakistan
SRR11657222	71609	2020	Acute	Pakistan
SRR12765739	71609	2020	Acute	Pakistan
SRR9261371	71609	2019	Acute	Turkey
SRR9595254	71609	2019	Acute	Unknown Destination
SRR10232176	71490	2019	Acute	Bangladesh
SRR5583984	71490	2017	Convalescent carrier	Not Stated
SRR5631625	71490	2017	Convalescent carrier	Not Stated
SRR8647222	71490	2017	Convalescent carrier	Unknown Destination
SRR5583840	71364	2017	Acute	Asian continent
SRR7962313	71352	2018	Acute	Afghanistan
SRR8149176	71352	2018	Acute	India
SRR5583825	71352	2016	Acute	No Travel
SRR8667293	71352	2016	Acute	No Travel
SRR7204596	71352	2016	Acute	Not Stated
SRR7867029	71352	2018	Acute	Pakistan
SRR7538779	71352	2016	Acute	Pakistan
SRR7458047	71352	2017	Acute	Pakistan
SRR8691683	71352	2016	Acute	Panama
SRR7157815	71352	2016	Acute	Panama
SRR8399317	71231	2018	Acute	India
SRR8489335	71231	2019	Acute	India
SRR7522947	71231	2017	Convalescent carrier	India
SRR7528163	71231	2018	Convalescent carrier	India
SRR8997925	71231	2019	Acute	India
SRR8839590	71231	2019	Acute	India
SRR8691581	71231	2019	Acute	India
SRR8658040	71231	2016	Acute	India
SRR8523762	71231	2018	Acute	India
SRR8489347	71231	2019	Acute	India
SRR8369290	71231	2018	Acute	India
SRR8293827	71231	2018	Acute	India
SRR8137390	71231	2018	Acute	India
SRR8087119	71231	2018	Acute	India
SRR7841532	71231	2018	Acute	India
SRR7828251	71231	2018	Acute	India
SRR7533384	71231	2018	Acute	India
SRR7495678	71231	2017	Acute	India
SRR7475398	71231	2015	Acute	India
SRR7368897	71231	2018	Acute	India
SRR7187973	71231	2018	Acute	India
SRR7090688	71231	2015	Acute	India
SRR10393119	71231	2019	Acute	India
SRR10232073	71231	2019	Acute	India
SRR10139549	71231	2019	Acute	India
SRR10108406	71231	2019	Acute	India
SRR10050103	71231	2019	Acute	India
SRR10968199	71231	2020	Acute	India
SRR11364966	71231	2020	Acute	India
SRR11096874	71231	2020	Acute	No Travel
SRR10006881	71231	2019	Acute	Not Stated
SRR10228849	71231	2019	Same episode	Not Stated
SRR7495444	71231	2018	Convalescent carrier	Not Stated
SRR7292990	71231	2018	Convalescent carrier	Not Stated
SRR8524480	71231	2018	Convalescent carrier	Not Stated
SRR9678281	71231	2019	Acute	Not Stated
SRR8549084	71231	2017	Acute	Not Stated
SRR8543209	71231	2019	Acute	Not Stated
SRR8299428	71231	2018	Acute	Not Stated
SRR7439554	71231	2018	Acute	Not Stated
SRR5633009	71231	2017	Acute	Not Stated
SRR5583162	71231	2017	Acute	Not Stated
SRR11048395	71231	2020	Acute	Not Stated
SRR10036818	71231	2019	Same episode	Unknown Destination
SRR7368854	71231	2017	Acute	Unknown Destination
SRR8648351	70795	2016	Acute	Cuba
SRR5632059	70795	2017	Acute	Cuba
SRR8204055	70795	2018	Acute	European continent
SRR10198942	70763	2019	Acute	Afghanistan
SRR10258909	70763	2019	Acute	Asian continent
SRR7867301	70763	2018	Acute	Egypt
SRR9054597	70763	2019	Acute	No Travel
SRR8084345	70763	2018	Acute	No Travel
SRR7903013	70763	2017	Acute	No Travel
SRR7417286	70763	2016	Acute	No Travel
SRR7402078	70763	2017	Acute	No Travel
SRR7297889	70763	2018	Acute	No Travel
SRR9974087	70763	2019	Convalescent carrier	Not Stated
SRR10120319	70763	2019	Convalescent carrier	Not Stated
SRR9261301	70763	2019	Acute	Not Stated
SRR8503763	70763	2018	Acute	Not Stated
SRR8503737	70763	2018	Acute	Not Stated
SRR8137386	70763	2018	Acute	Not Stated
SRR7841336	70763	2018	Acute	Not Stated
SRR7828451	70763	2018	Acute	Not Stated
SRR7468860	70763	2017	Acute	Not Stated
SRR7298386	70763	2017	Same episode	Not Stated
SRR7278094	70763	2018	Acute	Not Stated
SRR10235708	70763	2019	Acute	Not Stated
SRR7358941	70763	2017	Acute	Pakistan
SRR7533539	70763	2017	Same episode	Pakistan
SRR7192174	70763	2018	Acute	Pakistan
SRR7527809	70763	2016	Convalescent carrier	Pakistan
SRR7184561	70763	2016	Convalescent carrier	Pakistan
SRR9948628	70763	2019	Acute	Pakistan
SRR9287696	70763	2019	Acute	Pakistan
SRR8551955	70763	2017	Acute	Pakistan
SRR8548726	70763	2017	Acute	Pakistan
SRR8508675	70763	2018	Acute	Pakistan
SRR8503794	70763	2018	Acute	Pakistan
SRR8499289	70763	2018	Acute	Pakistan
SRR8370515	70763	2018	Acute	Pakistan
SRR8369267	70763	2018	Acute	Pakistan
SRR7997182	70763	2018	Acute	Pakistan
SRR7962242	70763	2018	Acute	Pakistan
SRR7961985	70763	2018	Acute	Pakistan
SRR7885262	70763	2017	Acute	Pakistan
SRR7867021	70763	2018	Acute	Pakistan
SRR7850689	70763	2018	Same episode	Pakistan
SRR7842567	70763	2018	Acute	Pakistan
SRR7841285	70763	2018	Acute	Pakistan
SRR7516272	70763	2016	Acute	Pakistan
SRR7351344	70763	2017	Acute	Pakistan
SRR7310569	70763	2017	Acute	Pakistan
SRR7284308	70763	2018	Acute	Pakistan
SRR7209562	70763	2017	Acute	Pakistan
SRR5585122	70763	2017	Acute	Pakistan
SRR10420538	70763	2019	Acute	Pakistan
SRR10420526	70763	2019	Acute	Pakistan
SRR7155829	70668	2015	Acute	Maldives
SRR8645735	70668	2017	Acute	No Travel
SRR7426451	70668	2017	Acute	No Travel
SRR7416118	70668	2017	Acute	No Travel
SRR7159850	70668	2017	Acute	No Travel
SRR7286754	70668	2017	Acute	Not Stated
SRR7458135	70668	2017	Temporary carrier	Not Stated
SRR8514475	70668	2018	Temporary carrier	Not Stated
SRR7414795	70668	2018	Temporary carrier	Not Stated
SRR8658175	70668	2017	Acute	Not Stated
SRR8650457	70668	2017	Acute	Not Stated
SRR8636221	70668	2017	Acute	Not Stated
SRR7480382	70668	2017	Acute	Not Stated
SRR7172609	70668	2017	Acute	Not Stated
SRR5633362	70668	2017	Acute	Not Stated
SRR5633230	70668	2017	Acute	Not Stated
SRR5632832	70668	2017	Acute	Not Stated
SRR5584706	70668	2017	Acute	Not Stated
SRR8523880	67370	2018	Acute	Cuba
SRR7359075	67370	2016	Acute	Cuba
SRR7310571	67370	2017	Acute	Cuba
SRR7286783	67370	2016	Acute	Cuba
SRR9122727	67370	2019	Acute	Not Stated
SRR8553948	67370	2019	Acute	Not Stated
SRR8526079	67370	2017	Acute	Not Stated
SRR5216129	61881	2016	Acute	Pakistan
SRR5215838	61398	2016	Acute	No Travel
SRR7184587	61398	2016	Acute	Not Stated
SRR7533354	61398	2016	Acute	Portugal
SRR5215731	61312	2016	Acute	Panama
SRR5193454	60984	2016	Acute	Not Stated
SRR5194126	60410	2015	Acute	Not Stated
SRR7223224	48296	2017	Acute	Indonesia
SRR7890475	48272	2016	Acute	Unknown Destination
SRR8717059	48265	2015	Acute	Asian continent
SRR8691653	48265	2016	Acute	Indonesia
SRR7140643	48265	2016	Acute	Indonesia
SRR5193874	48265	2016	Acute	Indonesia
SRR8691532	44701	2016	Acute	Saudi arabia
SRR1970095	31597	2015	Acute	Pakistan
SRR1969685	31046	2014	Acute	Not Stated
SRR1969423	30539	2014	Acute	No Travel
SRR1969049	30098	2015	Acute	Not Stated
SRR1969009	30034	2014	Acute	Not Stated
SRR1968957	29951	2014	Acute	Not Stated
SRR1968708	29551	2014	Acute	Mexico
SRR1968596	29377	2015	Acute	Sri lanka
SRR13833653	29339	2006	Temporary carrier	Cuba
SRR13833676	29339	2004	Acute	Not Stated
SRR1968547	29297	2015	Acute	Egypt
SRR1968304	29056	2014	Acute	Cuba
SRR8568779	29056	2017	Acute	No Travel
SRR7427002	29056	2016	Acute	No Travel
SRR7841514	29056	2017	Same episode	Not Stated
SRR1967797	28505	2015	Acute	Dominican republic
SRR1967602	28336	2014	Acute	India
SRR1967385	28148	2014	Acute	Singapore
SRR1967315	28084	2015	Acute	No Travel
SRR1967314	28083	2015	Acute	Not Stated
SRR10948374	28083	2020	Acute	Not Stated
SRR1967308	28077	2014	Acute	Not Stated
SRR1967305	28074	2014	Acute	Egypt
SRR1966958	27782	2015	Acute	No Travel
SRR1966428	27327	2014	Acute	Not Stated
SRR1966445	27295	2015	Temporary carrier	Not Stated
SRR1966395	27295	2015	Temporary carrier	Not Stated
SRR1969818	27295	2015	Temporary carrier	Not Stated
SRR7209094	27295	2016	Temporary carrier	Not Stated
SRR8691124	27227	2016	Acute	Thailand
SRR1966323	27227	2014	Acute	Vietnam
SRR1966285	27194	2014	Acute	Not Stated
SRR1966073	27007	2014	Acute	Cuba
SRR1965650	26663	2014	Acute	No Travel
SRR1965440	26494	2014	Acute	No Travel
SRR1969633	26494	2014	Acute	Not Stated
SRR1967972	26494	2014	Acute	Not Stated
SRR1965426	26483	2014	Chronic carrier	Not Stated
SRR1965227	26320	2014	Acute	Not Stated
SRR1965065	26179	2014	Acute	Not Stated
SRR1960632	25797	2014	Acute	Pakistan
SRR1960203	25659	2014	Acute	Not Stated
SRR1959464	25507	2014	Acute	Not Stated
SRR13833671	25416	2005	Convalescent carrier	No Travel
SRR13833669	25416	2006	Convalescent carrier	No Travel
SRR1959303	25416	2015	Chronic carrier	Not Stated
SRR1969792	25416	2015	Chronic carrier	Not Stated
SRR1969296	25416	2015	Chronic carrier	Not Stated
SRR1958693	25317	2014	Acute	Not Stated
SRR1958665	25293	2014	Acute	India
SRR1958605	25241	2014	Acute	No Travel
SRR1958582	25221	2014	Acute	Not Stated
SRR7292980	25166	2018	Acute	No Travel
SRR1958523	25166	2014	Acute	Not Stated
SRR10414537	25002	2019	Acute	Not Stated
SRR7474860	24556	2015	Acute	Unknown Destination
SRR1646166	21332	2012	Acute	Not Stated
SRR7997140	20641	2015	Acute	Morocco
SRR1970259	20641	2014	Acute	No Travel
SRR1645194	20641	2013	Acute	Not Stated
SRR1645560	20641	2013	Acute	Not Stated
SRR1646137	20641	2013	Acute	Not Stated
SRR1645992	20641	2013	Acute	Not Stated
SRR13833618	20641	2013	Convalescent carrier	Not Stated
SRR15309329	20641	2014	Convalescent carrier	Not Stated
SRR10350927	20641	2019	Convalescent carrier	Not Stated
SRR8674631	20641	2016	Acute	Not Stated
SRR7523127	20641	2015	Acute	Not Stated
SRR7495802	20641	2016	Acute	Not Stated
SRR7351561	20641	2016	Acute	Not Stated
SRR1965070	20641	2014	Acute	Not Stated
SRR1646400	20641	2013	Acute	Not Stated
SRR1646282	20641	2013	Acute	Not Stated
SRR1646048	20641	2013	Acute	Not Stated
SRR1645394	20641	2013	Acute	Not Stated
SRR1645170	20641	2013	Acute	Not Stated
SRR10228807	20641	2019	Acute	Not Stated
SRR13833667	20641	2011	Acute	Pakistan
SRR10232158	20641	2019	Convalescent carrier	Pakistan
SRR8548441	20641	2017	Acute	Pakistan
SRR7522939	20641	2018	Acute	Pakistan
SRR7471068	20641	2018	Acute	Pakistan
SRR7439443	20641	2018	Acute	Pakistan
SRR7351538	20641	2016	Acute	Pakistan
SRR7292703	20641	2016	Acute	Pakistan
SRR7285817	20641	2015	Acute	Pakistan
SRR7275081	20641	2015	Acute	Pakistan
SRR7221377	20641	2015	Acute	Pakistan
SRR7191865	20641	2015	Acute	Pakistan
SRR7090680	20641	2015	Acute	Pakistan
SRR5632113	20641	2017	Acute	Pakistan
SRR7458041	20641	2016	Acute	United Arab Emirates
SRR7140641	20641	2016	Acute	United Arab Emirates
SRR3049903	7872	2014	Acute	Not Stated
SRR1967220	7872	2015	Acute	Not Stated
SRR3049449	7507	2014	Acute	India
SRR3049439	7498	2014	Acute	Turkey
SRR3049338	7411	2014	Acute	Thailand
SRR7350596	7392	2017	Same episode	No Travel
SRR7523222	7392	2016	Convalescent carrier	No Travel
SRR8717175	7392	2015	Acute	No Travel
SRR8711350	7392	2015	Acute	No Travel
SRR8704839	7392	2015	Acute	No Travel
SRR8661113	7392	2016	Acute	No Travel
SRR8658177	7392	2016	Acute	No Travel
SRR8554056	7392	2017	Acute	No Travel
SRR7885223	7392	2018	Acute	No Travel
SRR7507002	7392	2018	Acute	No Travel
SRR7402035	7392	2017	Acute	No Travel
SRR7351486	7392	2016	Acute	No Travel
SRR7350836	7392	2016	Acute	No Travel
SRR7344647	7392	2015	Acute	No Travel
SRR7297967	7392	2015	Acute	No Travel
SRR7244406	7392	2015	Acute	No Travel
SRR7209531	7392	2016	Acute	No Travel
SRR7172562	7392	2016	Acute	No Travel
SRR5633389	7392	2012	Acute	No Travel
SRR5633141	7392	2013	Acute	No Travel
SRR5631620	7392	2012	Acute	No Travel
SRR5583912	7392	2011	Acute	No Travel
SRR5583837	7392	2011	Acute	No Travel
SRR5583102	7392	2017	Acute	No Travel
SRR1968325	7392	2014	Acute	No Travel
SRR1968076	7392	2014	Acute	No Travel
SRR1966384	7392	2014	Acute	No Travel
SRR1965921	7392	2014	Acute	No Travel
SRR10108443	7392	2019	Acute	No Travel
SRR10036952	7392	2019	Acute	No Travel
SRR11363616	7392	2020	Acute	No Travel
SRR8554014	7392	2017	Acute	Not Stated
SRR13833652	7392	2013	Acute	Not Stated
SRR5631621	7392	2010	Acute	Not Stated
SRR5631615	7392	2010	Acute	Not Stated
SRR5632985	7392	2010	Acute	Not Stated
SRR5584683	7392	2012	Acute	Not Stated
SRR15299928	7392	2012	Convalescent carrier	Not Stated
SRR7516477	7392	2012	Convalescent carrier	Not Stated
SRR1965608	7392	2014	Acute	Not Stated
SRR1960258	7392	2014	Chronic carrier	Not Stated
SRR7468862	7392	2015	Chronic carrier	Not Stated
SRR7903095	7392	2017	Temporary carrier	Not Stated
SRR9948669	7392	2019	Acute	Not Stated
SRR9287814	7392	2019	Acute	Not Stated
SRR8698074	7392	2016	Acute	Not Stated
SRR8650270	7392	2016	Acute	Not Stated
SRR7890429	7392	2017	Acute	Not Stated
SRR7885237	7392	2017	Acute	Not Stated
SRR7480450	7392	2015	Acute	Not Stated
SRR7480424	7392	2016	Acute	Not Stated
SRR7469126	7392	2017	Acute	Not Stated
SRR7451046	7392	2016	Acute	Not Stated
SRR7350754	7392	2013	Acute	Not Stated
SRR7349152	7392	2011	Acute	Not Stated
SRR7285809	7392	2017	Acute	Not Stated
SRR7275132	7392	2010	Acute	Not Stated
SRR5633173	7392	2011	Acute	Not Stated
SRR5631614	7392	2011	Acute	Not Stated
SRR5585330	7392	2012	Acute	Not Stated
SRR3049606	7392	2015	Acute	Not Stated
SRR3049465	7392	2014	Acute	Not Stated
SRR1969099	7392	2015	Acute	Not Stated
SRR1967392	7392	2014	Acute	Not Stated
SRR1965449	7392	2014	Acute	Not Stated
SRR1962560	7392	2014	Acute	Not Stated
SRR1959246	7392	2014	Acute	Not Stated
SRR1958391	7392	2014	Acute	Not Stated
SRR1957817	7392	2014	Acute	Not Stated
SRR11435786	7392	2020	Acute	Not Stated
SRR10843972	7392	2019	Acute	Not Stated
SRR10386707	7392	2019	Acute	Not Stated
SRR10228865	7392	2019	Acute	Not Stated
SRR11410109	7392	2020	Acute	Not Stated
SRR10799779	7392	2019	Acute	Not Stated
SRR11425103	7392	2020	Acute	Not Stated
SRR11362184	7392	2020	Acute	Not Stated
SRR3049641	7290	2014	Acute	Egypt
SRR3049210	7290	2014	Acute	Egypt
SRR3049036	7122	2015	Acute	Not Stated
SRR3048845	6958	2014	Acute	Asian continent
SRR3048527	6769	2014	Acute	Not Stated
SRR1965332	6765	2014	Acute	Not Stated
SRR15299830	5476	2008	Temporary carrier	No Travel
SRR13785944	5476	2008	Temporary carrier	No Travel
SRR13785940	5476	2008	Temporary carrier	No Travel
SRR7349276	5476	2015	Acute	No Travel
SRR5583877	5476	2008	Acute	Not Stated
SRR13785951	5476	2008	Temporary carrier	Not Stated
SRR13785938	5476	2008	Convalescent carrier	Not Stated
SRR15460232	5476	2008	Convalescent carrier	Not Stated
SRR15299908	5476	2008	Convalescent carrier	Not Stated
SRR13785952	5476	2008	Convalescent carrier	Not Stated
SRR7468886	4366	2016	Acute	Not Stated
SRR7350634	4366	2016	Acute	Not Stated
SRR8701093	4181	2016	Acute	Asian continent
SRR8142798	4181	2018	Acute	Asian continent
SRR7426956	4181	2018	Acute	Asian continent
SRR7426620	4181	2017	Acute	Asian continent
SRR7416357	4181	2015	Acute	Asian continent
SRR7292963	4181	2015	Acute	Asian continent
SRR1965714	4181	2014	Acute	Asian continent
SRR8429904	4181	2018	Acute	Cambodia
SRR7528149	4181	2017	Acute	Cambodia
SRR10799805	4181	2019	Acute	Cambodia
SRR7451048	4181	2016	Acute	Canada
SRR7426887	4181	2016	Acute	Canada
SRR7292872	4181	2015	Acute	Egypt
SRR7458569	4181	2018	Acute	India
SRR7523611	4181	2018	Acute	Malaysia
SRR15300017	4181	2008	Convalescent carrier	No Travel
SRR9274357	4181	2019	Acute	No Travel
SRR7274986	4181	2017	Acute	No Travel
SRR3049312	4181	2014	Acute	No Travel
SRR12251280	4181	2020	Same episode	Not Stated
SRR12168713	4181	2020	Acute	Not Stated
SRR12362761	4181	2020	Same episode	Not Stated
SRR12323756	4181	2020	Acute	Not Stated
SRR15299848	4181	2008	Convalescent carrier	Not Stated
SRR9626915	4181	2019	Acute	Not Stated
SRR8740777	4181	2015	Acute	Not Stated
SRR8524687	4181	2017	Acute	Not Stated
SRR8514761	4181	2018	Acute	Not Stated
SRR8499323	4181	2018	Acute	Not Stated
SRR8366145	4181	2018	Acute	Not Stated
SRR8293799	4181	2018	Acute	Not Stated
SRR8293794	4181	2018	Acute	Not Stated
SRR7885242	4181	2017	Acute	Not Stated
SRR7480358	4181	2018	Acute	Not Stated
SRR7451162	4181	2017	Acute	Not Stated
SRR7349169	4181	2015	Acute	Not Stated
SRR7278076	4181	2015	Acute	Not Stated
SRR7157819	4181	2015	Acute	Not Stated
SRR3049175	4181	2015	Acute	Not Stated
SRR1969362	4181	2014	Acute	Not Stated
SRR12995211	4181	2020	Acute	Not Stated
SRR8648227	4181	2017	Acute	Thailand
SRR7884502	4181	2015	Acute	Thailand
SRR7480448	4181	2018	Acute	Thailand
SRR7480355	4181	2018	Acute	Thailand
SRR7468919	4181	2015	Acute	Thailand
SRR7401838	4181	2015	Acute	Thailand
SRR7351520	4181	2018	Acute	Thailand
SRR7351354	4181	2015	Acute	Thailand
SRR7277795	4181	2018	Acute	Thailand
SRR7251084	4181	2017	Acute	Thailand
SRR5583181	4181	2017	Acute	Thailand
SRR3049639	4181	2014	Acute	Thailand
SRR1968955	4181	2014	Acute	Thailand
SRR10900174	4181	2019	Acute	Thailand
SRR10302551	4181	2019	Acute	Thailand
SRR7457931	4181	2017	Acute	United Arab Emirates
SRR7998201	4181	2018	Acute	Unknown Destination
SRR7850524	4181	2018	Acute	Unknown Destination
SRR7523664	4181	2018	Acute	Unknown Destination
SRR7299103	4181	2018	Acute	Unknown Destination
SRR7298405	4181	2018	Acute	Unknown Destination
SRR7157827	4181	2016	Acute	Unknown Destination
SRR8585171	4181	2017	Acute	Vietnam
SRR7528150	4181	2015	Acute	Vietnam
SRR7475467	4181	2018	Acute	Vietnam
SRR7414974	4181	2017	Acute	Vietnam
SRR7277801	4181	2017	Acute	Vietnam
SRR7911490	4181	2016	Acute	Virgin islands, u.s.
SRR7458213	4181	2017	Acute	Virgin islands, u.s.
SRR7091950	2186	2018	Acute	Egypt
SRR7091974	2186	2015	Acute	European continent
SRR7091956	2186	2016	Acute	No Travel
SRR7091952	2186	2017	Acute	No Travel
SRR7091934	2186	2016	Convalescent carrier	No Travel
SRR7349278	2186	2018	Temporary carrier	No Travel
SRR7091936	2186	2018	Convalescent carrier	No Travel
SRR9261563	2186	2019	Acute	No Travel
SRR8514751	2186	2019	Acute	No Travel
SRR8304777	2186	2018	Acute	No Travel
SRR7533314	2186	2018	Acute	No Travel
SRR7519555	2186	2018	Acute	No Travel
SRR7519538	2186	2018	Acute	No Travel
SRR7519531	2186	2018	Acute	No Travel
SRR7519527	2186	2018	Acute	No Travel
SRR7475330	2186	2018	Acute	No Travel
SRR7475295	2186	2018	Acute	No Travel
SRR7426881	2186	2018	Acute	No Travel
SRR7402026	2186	2018	Acute	No Travel
SRR7350626	2186	2015	Same episode	No Travel
SRR7348916	2186	2018	Same episode	No Travel
SRR7292847	2186	2018	Acute	No Travel
SRR7285846	2186	2018	Acute	No Travel
SRR7284369	2186	2018	Acute	No Travel
SRR7275067	2186	2018	Acute	No Travel
SRR7091983	2186	2016	Acute	No Travel
SRR7091981	2186	2017	Acute	No Travel
SRR7091976	2186	2018	Acute	No Travel
SRR7091973	2186	2017	Acute	No Travel
SRR7091972	2186	2018	Acute	No Travel
SRR7091971	2186	2017	Same episode	No Travel
SRR7091969	2186	2017	Acute	No Travel
SRR7091962	2186	2017	Acute	No Travel
SRR7091960	2186	2017	Acute	No Travel
SRR7091958	2186	2016	Acute	No Travel
SRR7091954	2186	2016	Acute	No Travel
SRR7091946	2186	2015	Acute	No Travel
SRR7091943	2186	2018	Acute	No Travel
SRR7091942	2186	2018	Acute	No Travel
SRR7091941	2186	2017	Acute	No Travel
SRR7091940	2186	2018	Acute	No Travel
SRR7091938	2186	2018	Acute	No Travel
SRR7091933	2186	2016	Acute	No Travel
SRR7091928	2186	2018	Acute	No Travel
SRR7090648	2186	2017	Acute	No Travel
SRR5632812	2186	2017	Acute	No Travel
SRR5632282	2186	2017	Acute	No Travel
SRR5632050	2186	2017	Acute	No Travel
SRR5585120	2186	2017	Acute	No Travel
SRR5584588	2186	2017	Acute	No Travel
SRR5583870	2186	2016	Acute	No Travel
SRR5583434	2186	2017	Acute	No Travel
SRR3285450	2186	2015	Acute	No Travel
SRR13290244	2186	2020	Acute	No Travel
SRR7451157	2186	2018	Acute	Not Stated
SRR7091939	2186	2016	Convalescent carrier	Not Stated
SRR7091966	2186	2016	Convalescent carrier	Not Stated
SRR7519548	2186	2018	Convalescent carrier	Not Stated
SRR7828369	2186	2018	Convalescent carrier	Not Stated
SRR7091931	2186	2018	Temporary carrier	Not Stated
SRR7458804	2186	2018	Temporary carrier	Not Stated
SRR7184566	2186	2018	Convalescent carrier	Not Stated
SRR8293528	2186	2018	Temporary carrier	Not Stated
SRR9321886	2186	2019	Temporary carrier	Not Stated
SRR9261299	2186	2019	Temporary carrier	Not Stated
SRR8585158	2186	2019	Acute	Not Stated
SRR8492302	2186	2018	Acute	Not Stated
SRR8350304	2186	2018	Acute	Not Stated
SRR8272640	2186	2018	Acute	Not Stated
SRR7903065	2186	2018	Acute	Not Stated
SRR7842681	2186	2018	Acute	Not Stated
SRR7519554	2186	2018	Acute	Not Stated
SRR7519550	2186	2018	Acute	Not Stated
SRR7519549	2186	2018	Acute	Not Stated
SRR7519542	2186	2018	Acute	Not Stated
SRR7519530	2186	2018	Same episode	Not Stated
SRR7519528	2186	2018	Acute	Not Stated
SRR7519525	2186	2018	Acute	Not Stated
SRR7519518	2186	2018	Acute	Not Stated
SRR7519515	2186	2018	Acute	Not Stated
SRR7474897	2186	2018	Acute	Not Stated
SRR7471048	2186	2018	Acute	Not Stated
SRR7444245	2186	2018	Acute	Not Stated
SRR7427030	2186	2018	Acute	Not Stated
SRR7402058	2186	2018	Acute	Not Stated
SRR7402044	2186	2018	Acute	Not Stated
SRR7402038	2186	2018	Acute	Not Stated
SRR7348912	2186	2018	Acute	Not Stated
SRR7286965	2186	2018	Acute	Not Stated
SRR7163420	2186	2018	Acute	Not Stated
SRR7110601	2186	2018	Acute	Not Stated
SRR7110600	2186	2016	Acute	Not Stated
SRR7110598	2186	2018	Acute	Not Stated
SRR7091982	2186	2015	Acute	Not Stated
SRR7091979	2186	2017	Acute	Not Stated
SRR7091978	2186	2017	Acute	Not Stated
SRR7091977	2186	2018	Acute	Not Stated
SRR7091975	2186	2015	Acute	Not Stated
SRR7091970	2186	2018	Acute	Not Stated
SRR7091968	2186	2015	Acute	Not Stated
SRR7091967	2186	2018	Acute	Not Stated
SRR7091965	2186	2017	Acute	Not Stated
SRR7091964	2186	2018	Acute	Not Stated
SRR7091963	2186	2017	Acute	Not Stated
SRR7091961	2186	2018	Acute	Not Stated
SRR7091959	2186	2015	Acute	Not Stated
SRR7091957	2186	2017	Acute	Not Stated
SRR7091955	2186	2016	Acute	Not Stated
SRR7091951	2186	2017	Acute	Not Stated
SRR7091948	2186	2018	Acute	Not Stated
SRR7091947	2186	2018	Acute	Not Stated
SRR7091945	2186	2017	Acute	Not Stated
SRR7091944	2186	2017	Acute	Not Stated
SRR7091937	2186	2018	Acute	Not Stated
SRR7091930	2186	2017	Acute	Not Stated
SRR7091832	2186	2018	Acute	Not Stated
SRR7091829	2186	2017	Acute	Not Stated
SRR7090652	2186	2018	Acute	Not Stated
SRR5631672	2186	2017	Acute	Not Stated
SRR5631611	2186	2017	Acute	Not Stated
SRR5631554	2186	2017	Acute	Not Stated
SRR5585344	2186	2017	Acute	Not Stated
SRR5585199	2186	2017	Acute	Not Stated
SRR5585098	2186	2017	Acute	Not Stated
SRR5585089	2186	2017	Acute	Not Stated
SRR5585034	2186	2017	Acute	Not Stated
SRR1969220	2186	2014	Acute	Not Stated
SRR1967573	2186	2014	Acute	Not Stated
SRR1965605	2186	2014	Acute	Not Stated
SRR1961504	2186	2014	Acute	Not Stated
SRR1960047	2186	2014	Acute	Not Stated
SRR1958030	2186	2014	Acute	Not Stated
SRR10350911	2186	2019	Acute	Not Stated
SRR10491575	2186	2019	Acute	Not Stated
SRR11142701	2186	2018	Acute	Not Stated
SRR7110599	2186	2017	Acute	Unknown Destination
SRR8568457	2079	2017	Acute	Afghanistan
SRR7828540	2079	2018	Acute	Afghanistan
SRR1969644	2079	2014	Acute	Afghanistan
SRR7427039	2079	2017	Acute	Asian continent
SRR7867033	2079	2016	Acute	India
SRR7451163	2079	2016	Acute	India
SRR1967680	2079	2015	Acute	No Travel
SRR7523135	2079	2015	Convalescent carrier	No Travel
SRR7275057	2079	2016	Convalescent carrier	No Travel
SRR8671286	2079	2016	Convalescent carrier	No Travel
SRR8528777	2079	2017	Same episode	No Travel
SRR7410292	2079	2016	Acute	No Travel
SRR7402072	2079	2015	Acute	No Travel
SRR7221356	2079	2017	Acute	No Travel
SRR5585313	2079	2017	Acute	No Travel
SRR1960102	2079	2014	Acute	Not Stated
SRR1965511	2079	2014	Same episode	Not Stated
SRR8655346	2079	2014	Chronic carrier	Not Stated
SRR7310357	2079	2017	Convalescent carrier	Not Stated
SRR9287506	2079	2019	Acute	Not Stated
SRR8711644	2079	2015	Acute	Not Stated
SRR8701007	2079	2016	Acute	Not Stated
SRR8658202	2079	2016	Acute	Not Stated
SRR8543210	2079	2017	Acute	Not Stated
SRR8503787	2079	2018	Acute	Not Stated
SRR8499255	2079	2018	Acute	Not Stated
SRR7523865	2079	2016	Acute	Not Stated
SRR7230747	2079	2017	Acute	Not Stated
SRR7184537	2079	2016	Acute	Not Stated
SRR5632079	2079	2017	Acute	Not Stated
SRR1966706	2079	2014	Acute	Not Stated
SRR13290208	2079	2020	Acute	Not Stated
SRR7278110	2079	2017	Convalescent carrier	Pakistan
SRR8703599	2079	2015	Acute	Pakistan
SRR8638497	2079	2017	Acute	Pakistan
SRR8548911	2079	2017	Acute	Pakistan
SRR8543190	2079	2017	Acute	Pakistan
SRR8499275	2079	2018	Acute	Pakistan
SRR7475413	2079	2016	Acute	Pakistan
SRR7458562	2079	2017	Acute	Pakistan
SRR7417257	2079	2015	Acute	Pakistan
SRR7349304	2079	2015	Acute	Pakistan
SRR7221371	2079	2016	Acute	Pakistan
SRR7184560	2079	2018	Acute	Pakistan
SRR3285108	2079	2015	Acute	Pakistan
SRR1967446	2079	2014	Acute	Pakistan
SRR10232179	2079	2019	Acute	Pakistan
SRR10050105	2079	2019	Acute	Pakistan
SRR13247960	2079	2020	Acute	Pakistan
SRR7410293	2079	2016	Acute	Panama
SRR7528170	1338	2015	Temporary carrier	Not Stated
SRR3321800	1338	2015	Temporary carrier	Not Stated
