## Supplemental Table S2 for "From Acute to Persistent Infection: Revealing Phylogenomic Variations in *Salmonella* Agona"

### Sheet: Persistent sample metadata
Patient #	Quadram Isolate #	Illumina Accession	Nanopore accession	Specimen Type	Year of Receipt	Duplicate	Days between isolates	Carriage Status	Country	Foreign Travel	Foreign Travel Destination	Phage type	EBG	ST	SNP Address	Replicon Type	Carbapenems	β-Lactams	Aminoglycosides	Fluoroquinolones	Macrolides	Trimethoprim	Tetracyclines	Sulphonamides	Chloramphenicol	Other
1	111	SRR8655346	ERR13326688	Faeces	2014	*	*	Chronic carrier	England	Unknown		RDNC	54	13	1.1.1.1.1.304.372	-	-	-	aac(6')-Iy[v]	gyrA_SET[87:D-Y];parC_SET[57:T-S]	-	-	-	-	-	-
1	144	SRR7251115	ERR13326721	Faeces	2016	#1	843	Chronic carrier	England	N			54	13	1.1.1.1.233.267.314	-	-	-	aac(6')-Iy[v]	gyrA_SET[87:D-Y];parC_SET[57:T-S]	-	-	-	-	-	-
1	145	SRR7590102	ERR13326722	Faeces	2016	#2	899	Chronic carrier	England				54	13	1.1.1.1.233.283.337	-	-	-	aac(6')-Iy[v]	gyrA_SET[87:D-Y];parC_SET[57:T-S]	-	-	-	-	-	-
2	118	SRR1959303	ERR13326695	Faeces	2015	*	*	Chronic carrier	England			PT 7	54	13	2.3.5.9.10.11.152	I1	-	-	aac(6')-Iy[v]	parC_SET[57:T-S]	-	-	-	-	-	-
2	119	SRR1969792	ERR13326696	Blood	2015	#1	3	Chronic carrier	England			PT 7	54	13	2.3.5.9.10.11.152	I1	-	-	aac(6')-Iy[v]	parC_SET[57:T-S]	-	-	-	-	-	-
2	120	SRR1969296	ERR13326697	Faeces	2015	#2	62	Chronic carrier	England			PT 38	54	13	2.3.5.9.10.11.11	I1	-	-	aac(6')-Iy[v]	parC_SET[57:T-S]	-	-	-	-	-	-
2	194	SRR10386719	ERR13326770	Faeces	2019	#3	1743	Chronic carrier	England				54	13	2.3.5.9.462.623.1044	I1	-	-	aac(6')-Iy[v]	parC_SET[57:T-S]	-	-	-	-	-	-
3	110	SRR1965426	ERR13326687	Faeces	2014	#1	1043	Chronic carrier	England			PT 8	54	13	1.1.1.18.19.21.21	-	-	-	aac(6')-Iy[v]	parC_SET[57:T-S]	-	-	-	-	-	-
3	182	SRR7230376	ERR13326758	Faeces	2018	#2	2281	Chronic carrier	England				54	13	1.1.1.1.387.486.710	-	-	-	aac(6')-Iy[v]	parC_SET[57:T-S]	-	-	-	-	-	-
4	112	SRR1960258	ERR13326689	Faeces	2014	*	*	Chronic carrier	England			PT 39	54	13	1.1.1.11.12.13.13	-	-	-	aac(6')-Iy[v]	parC_SET[57:T-S]	-	-	-	-	-	-
4	126	SRR7468862	ERR13326703	Pus	2015	#1	471	Chronic carrier	England				54	13	1.1.1.11.12.13.13	-	-	-	aac(6')-Iy[v]	parC_SET[57:T-S]	-	-	-	-	-	-
5	143	*	ERR13326720	Faeces	2016	*	*	Chronic carrier	Wales	Y	India		54	13	1.1.11.31.34.239.274	-	-	-	aac(6')-Iy[v]	parC_SET[57:T-S]	-	-	-	-	-	-
5	184	*	ERR13326760	Blood	2018	#1	810	Chronic carrier	Wales				54	13	1.1.11.31.34.239.274	-	-	-	aac(6')-Iy[v]	parC_SET[57:T-S]	-	-	-	-	-	-
5	185	*	ERR13326761	Faeces	2018	#2	813	Chronic carrier	Wales				54	13	1.1.11.31.34.239.274	-	-	-	aac(6')-Iy[v]	parC_SET[57:T-S]	-	-	-	-	-	-
6	127	SRR7457121	ERR13326704	Faeces	2015	*	*	Chronic carrier	England	Y	Bulgaria		54	13	1.1.1.1.163.177.181	-	-	-	aac(6')-Iy[v]	parC_SET[57:T-S]	-	-	-	-	-	-
6	128	SRR7297985	ERR13326705	Faeces	2015	#1	42	Chronic carrier	England	Unknown			54	13	1.1.1.1.163.177.193	-	-	-	aac(6')-Iy[v]	parC_SET[57:T-S]	-	-	-	-	-	-
6	129	SRR7495468	ERR13326706	Faeces	2015	#2	72	Chronic carrier	England				54	13	1.1.1.1.163.177.193	-	-	-	aac(6')-Iy[v]	parC_SET[57:T-S]	-	-	-	-	-	-
6	130	SRR7184505	ERR13326707	Faeces	2015	#3	128	Chronic carrier	England				54	13	1.1.1.1.163.177.225	-	-	-	aac(6')-Iy[v]	parC_SET[57:T-S]	-	-	-	-	-	-
6	131	SRR7417260	ERR13326708	Faeces	2015	#6	142	Chronic carrier	England				54	13	Coverage Low - repeat	-	-	-	aac(6')-Iy[v]	parC_SET[57:T-S]	-	-	-	-	-	-
6	148	SRR8703656	ERR13326725	Faeces	2016	#4	278	Chronic carrier	England				54	13	1.1.1.1.163.177.225	-	-	-	aac(6')-Iy[v]	parC_SET[57:T-S]	-	-	-	-	-	-
6	149	SRR8661118	ERR13326726	Faeces	2016	#5	499	Chronic carrier	England				54	13	1.1.1.1.163.177.362	-	-	-	aac(6')-Iy[v]	parC_SET[57:T-S]	-	-	-	-	-	-
7	189	SRR8293528	ERR13326765	Faeces	2018	*	*	Temporary carrier	England				54	13	1.1.1.29.32.37.881	-	-	-	aac(6')-Iy[v]	parC_SET[57:T-S]	-	-	-	-	-	-
7	207	SRR9261299	ERR13326783	Faeces	2019	#1	171	Temporary carrier	England				54	13	1.1.1.29.32.37.941	-	-	-	aac(6')-Iy[v]	parC_SET[57:T-S]	-	-	-	-	-	-
8	173	SRR7091931	ERR13326749	Faeces	2018	*	*	Temporary carrier	England				54	13	1.1.1.29.32.37.37	-	-	-	aac(6')-Iy[v]	parC_SET[57:T-S]	-	-	-	-	-	-
8	174	SRR7458804	ERR13326750		2018	#1	40	Temporary carrier	England				54	13	1.1.1.29.32.37.37	-	-	-	aac(6')-Iy[v]	parC_SET[57:T-S]	-	-	-	-	-	-
8	175	SRR7349278	ERR13326751	Faeces	2018	#2	83	Temporary carrier	England	N			54	13	1.1.1.29.32.37.780	-	-	-	aac(6')-Iy[v]	parC_SET[57:T-S]	-	-	-	-	-	-
8	176	SRR8087197	ERR13326752	Faeces	2018	#3	202	Temporary carrier	England	N			54	13	1.1.1.285.413.533.846	-	-	-	aac(6')-Iy[v]	parC_SET[57:T-S]	-	-	-	-	-	-
9	152	SRR7458135	ERR13326729	Faeces	2017	*	*	Temporary carrier	England				54	13	1.1.1.1.1.175.669	-	-	-	aac(6')-Iy[v]	parC_SET[57:T-S]	-	-	-	-	-	-
9	167	SRR7090651	ERR13326743	Faeces	2018	#1	13	Temporary carrier	England	N			54	13	1.1.1.1.1.175.669	-	-	-	aac(6')-Iy[v]	parC_SET[57:T-S]	-	-	-	-	-	-
9	168	SRR8514475	ERR13326744	Faeces	2018	#2	34	Temporary carrier	England				54	13	1.1.1.1.1.175.669	-	-	-	aac(6')-Iy[v]	parC_SET[57:T-S]	-	-	-	-	-	-
9	169	SRR7414795	ERR13326745	Faeces	2018	#3	117	Temporary carrier	England				54	13	1.1.1.1.1.175.669	-	-	-	aac(6')-Iy[v]	parC_SET[57:T-S]	-	-	-	-	-	-
9	170	SRR8490681	ERR13326746	Faeces	2018	#4	166	Temporary carrier	England	N			54	13	1.1.1.1.1.175.669	-	-	-	aac(6')-Iy[v]	parC_SET[57:T-S]	-	-	-	-	-	-
10	204	SRR9321886	ERR13326780	Faeces	2019	*	*	Temporary carrier	England				54	13	1.1.1.29.32.37.950	-	-	-	aac(6')-Iy[v]	parC_SET[57:T-S]	-	-	-	-	-	-
10	205	SRR10228843	ERR13326781	Faeces	2019	#1	103	Temporary carrier	England				54	13	1.1.1.29.32.608.1008	-	-	-	aac(6')-Iy[v]	parC_SET[57:T-S]	-	-	-	-	-	-
10	206	SRR10313730	ERR13326782	Faeces	2019	#2	124	Temporary carrier	England				54	13	1.1.1.29.32.608.1008	-	-	-	aac(6')-Iy[v]	parC_SET[57:T-S]	-	-	-	-	-	-
11	91	SRR15309201	ERR13326667		2008	*	*	Temporary carrier	England			PT 39	54	13	1.1.1.11.523.714.1202	-	-	-	aac(6')-Iy[v]	parC_SET[57:T-S]	-	-	-	-	-	-
11	91A	SRR15299932	ERR13326668	2008	#1	26	Temporary carrier	England	N		PT 39	54	13	1.1.1.11.12.719.1208	-	-	-	aac(6')-Iy[v]	parC_SET[57:T-S]	-	-	-	-	-	-
12	161	SRR7903095	ERR13326737		2017	*	*	Temporary carrier	England				54	13	1.1.1.11.12.13.575	-	-	-	aac(6')-Iy[v]	parC_SET[57:T-S]	-	-	-	-	-	-
12	183	SRR7456853	ERR13326759	Faeces	2018	#1	193	Temporary carrier	England				54	13	1.1.1.11.12.13.705	-	-	-	aac(6')-Iy[v]	parC_SET[57:T-S]	-	-	-	-	-	-
13	113	SRR1966445	ERR13326690	Faeces	2015	#1	10	Temporary carrier	England			RDNC	54	13	1.1.3.4.95.102.102	0	0	0	0	0	0	0	0	0	0	0
13	114	SRR1966395	ERR13326691	Faeces	2015	*	*	Temporary carrier	England			RDNC	54	13	1.1.3.4.95.102.102	I1;P	-	-	aac(6')-Iy[v];aadA-7[v]	gyrA_SET[83:S-F;87:D-N];parC_SET[57:T-S;80:S-I]	-	-	tet(A)-1[v]	sul-1[v]	-	-
13	115	SRR1969818	ERR13326692	Faeces	2015	#3	39	Temporary carrier	England			RDNC	54	13	1.1.3.4.95.102.102	I1;P[v]	-	-	aac(6')-Iy[v];aadA-7[v]	gyrA_SET[83:S-F;87:D-N];parC_SET[57:T-S;80:S-I]	-	-	tet(A)-1[v]	sul-1[v]	-	-
13	116	SRR8704841	ERR13326693	Wound	2015	#2	266	Temporary carrier	England				54	13	1.1.3.4.196.219.240	I1;P	-	-	aac(6')-Iy[v];aadA-7[v]	gyrA_SET[83:S-F;87:D-N];parC_SET[57:T-S;80:S-I]	-	-	tet(A)-1[v]	sul-1[v]	-	-
13	117	SRR7533359	ERR13326694	Faeces	2015	#5	283	Temporary carrier	England				54	13	1.1.3.4.95.225.249	I1;P[v]	-	-	aac(6')-Iy[v];aadA-7[v]	gyrA_SET[83:S-F;87:D-N];parC_SET[57:T-S;80:S-I]	-	-	tet(A)-1[v]	sul-1[v]	-	-
13	132	SRR7209094	ERR13326709	Sputum	2016	#4	339	Temporary carrier	England				54	13	1.1.3.4.95.102.270	I1;P	-	-	aac(6')-Iy[v];aadA-7[v]	gyrA_SET[83:S-F;87:D-N];parC_SET[57:T-S;80:S-I]	-	-	tet(A)-1[v]	sul-1[v]	-	-
14	83	SRR13785951	ERR13326659	Faeces	2008	*	*	Temporary carrier	England			PT 39	54	13	1.1.1.11.258.300.1144	-	-	-	aac(6')-Iy[v]	parC_SET[57:T-S]	-	-	-	-	-	-
14	84	SRR15299830	ERR13326660	Faeces	2008	#1	1	Temporary carrier	England	N		PT 39	54	13	1.1.1.11.258.300.1199	-	-	-	aac(6')-Iy[v]	parC_SET[57:T-S]	-	-	-	-	-	-
14	85	SRR13785944	ERR13326661	Faeces	2008	#2	106	Temporary carrier	England	N		PT 39	54	13	1.1.1.11.258.300.1145	-	-	-	aac(6')-Iy[v]	parC_SET[57:T-S]	-	-	-	-	-	-
15	76	SRR13833653	ERR13326652	Faeces	2006	*	*	Temporary carrier	England	Y	Cuba	PT 3	54	13	1.1.1.323.503.689.1161	-	-	-	aac(6')-Iy[v]	parC_SET[57:T-S]	-	-	-	-	-	-
16	88	SRR13785940	ERR13326664	Faeces	2008	*	*	Temporary Carrier	England	N		PT 39	54	13	1.1.1.11.258.300.967	-	-	-	aac(6')-Iy[v]	parC_SET[57:T-S]	-	-	-	-	-	-
17	124	SRR7528170	ERR13326701	Faeces	2015	*	*	Temporary Carrier	England				54	3227	Not SNPdb-able EBG	I1	-	TEM-1	aac(6')-Iy[v];aph(6)-Id,strB;aadA-2;aac(3)-IId;aadA-17[v]	parC_SET[57:T-S];qnrB-2;qnrS-1[c]	lnu-(F);strA	dfrA-12[c];dfrA-14[v]	tet(M)[c];tet(A)-1[v];tet(D)[v]	sul-2[v];sul-3[c];sul-1[v]	cml-A1[c];floR[v]	-
17	125	SRR3321800	ERR13326702	Faeces	2015	#1	126	Temporary Carrier	England				54	3227	1.1.114.147.180.201.219	-	-	TEM-1	aac(3)-IId;aadA-17[v];aac(6')-Iy[v];aph(6)-Id,strB;aadA-2	parC_SET[57:T-S];qnrB-2	lnu-(F);strA	dfrA-14[v]	tet(A)-1[u];tet(D)[v]	sul-1[v];sul-2[v]	floR[v]	-
18	121	SRR7251124	ERR13326698	Faeces	2015	*	*	Temporary Carrier	England	N			54	13	1.1.1.2.206.232.260	-	-	-	aac(6')-Iy[v]	parC_SET[57:T-S]	-	-	-	-	-	-
18	139	SRR7527858	ERR13326716	Faeces	2016	#1	82	Temporary Carrier	England				54	13	1.1.1.2.206.232.284	-	-	-	aac(6')-Iy[v]	parC_SET[57:T-S]	-	-	-	-	-	-
18	140	SRR7523756	ERR13326717	Faeces	2016	#2	111	Temporary Carrier	England				54	13	1.1.1.2.206.232.289	-	-	-	aac(6')-Iy[v]	parC_SET[57:T-S]	-	-	-	-	-	-
19	177	SRR7091936	ERR13326753	Faeces	2018	*	*	Convalescent carrier	England	N			54	13	1.1.1.29.32.37.37	-	-	-	aac(6')-Iy[v]	parC_SET[57:T-S]	-	-	-	-	-	-
19	178	SRR7184566	ERR13326754		2018	#1	66	Convalescent carrier	England				54	13	1.1.1.29.32.37.37	-	-	-	aac(6')-Iy[v]	parC_SET[57:T-S]	-	-	-	-	-	-
20	137	SRR7275057	ERR13326714	Urine	2016	*	*	Convalescent carrier	England	N			54	13	1.1.1.1.1.228.291	-	-	-	aac(6')-Iy[v]	gyrA_SET[87:D-Y];parC_SET[57:T-S]	-	-	-	-	-	-
20	138	SRR8671286	ERR13326715	Urine	2016	#1	54	Convalescent carrier	England	N			54	13	1.1.1.1.1.228.291	-	-	-	aac(6')-Iy[v]	gyrA_SET[87:D-Y];parC_SET[57:T-S]	-	-	-	-	-	-
21	141	SRR7091966	ERR13326718	Faeces	2016	*	*	Convalescent carrier	England				54	13	1.1.1.29.32.37.258	-	-	-	aac(6')-Iy[v]	parC_SET[57:T-S]	-	-	-	-	-	-
21	142	SRR6919747	ERR13326719	Faeces	2016	#1	38	Convalescent carrier	England				54	13	1.1.1.29.32.37.258	-	-	-	aac(6')-Iy[v]	parC_SET[57:T-S]	-	-	-	-	-	-
22	77	SRR15299961	ERR13326653	Urine	2008	*	*	Convalescent carrier	England			Untypable	54	13	Not SNPdb-able EBG	P[v]	-	-	aac(6')-Iy[v];aadA-7[v]	gyrA_SET[83:S-F;87:D-N];parC_SET[57:T-S;80:S-I]	-	-	tet(A)-1[v]	sul-1[v]	-	-
22	78	SRR15299900	ERR13326654	Urine	2008	#1	23	Convalescent carrier	England			Untypable	54	13	1.1.3.4.114.722.1213	I1;P[v]	-	TEM-1	aac(3)-IId;aac(6')-Iy[v];aadA-7[v]	gyrA_SET[83:S-F;87:D-N];parC_SET[57:T-S;80:S-I]	-	-	tet(A)-1[v]	sul-1[v]	-	-
22	79	SRR15460231	ERR13326655	Faeces	2008	#2	50	Convalescent carrier	England			RDNC	54	13	1.1.3.4.114.716.1221	0	0	0	0	0	0	0	0	0	0	0
23	105	SRR15299914	ERR13326682	Faeces	2013	*	*	Convalescent carrier	England			RDNC	54	13	1.1.1.1.1.41.1216	HI2[v]	-	CTX-M-15;TEM-1	aac(6')-Iy[v];aph(6)-Id,strB;aac(3)-IIa;strA	gyrA_SET[83:S-F];parC_SET[57:T-S];qnrB-1	-	dfrA-14[v]	tet(A)-1[v]	sul-2[v]	catA-1*	terF[v];terE[v];terD[v];terC;terB[v]
23	106	SRR15460224	ERR13326683	Faeces	2013	#1	22	Convalescent carrier	England			RDNC	54	13	1.1.1.1.1.41.1220	HI2[v]	-	CTX-M-15;OXA-1[c];TEM-1	aac(6')-Iy[v];aph(6)-Id,strB;aac(6')-Ib-cr;strA	gyrA_SET[83:S-F];parC_SET[57:T-S];qnrB-1[v]	-	dfrA-14[v]	tet(A)-1[v]	sul-2[c]	catA-1*	terF[v];terE[v];terD[v];terC;terB[v]
23	107	SRR15299930	ERR13326684	Faeces	2013	#2	29	Convalescent carrier	England	Y	United Kingdom	PT 29	54	13	1.1.1.1.1.41.1208	HI2[v];P[v]	-	CTX-M-15[v];OXA-1;TEM-1[v]	aac(6')-Iy[v];aph(6)-Id,strB[c];aac(3)-IIa[u];aac(6')-Ib-cr;strA[v]	gyrA_SET[83:S-X];parC_SET[57:T-S];qnrB-1	-	dfrA-14[v]	tet(A)-1[v]	sul-2[c]	catA-1*	terF[v];terE[v];terD[v];terC;terB[v]
24	103	SRR15299973	ERR13326680	Faeces	2013	*	*	Convalescent carrier	England	Y	India	RDNC	54	13	1.1.1.1.525.717.1205	-	-	-	aac(6')-Iy[v]	parC_SET[57:T-S]	-	-	-	-	-	-
24	104	SRR15309326	ERR13326681	Faeces	2013	#1	28	Convalescent carrier	England	N		RDNC	54	13	1.1.1.1.525.717.1205	I1[v]	-	-	aac(6')-Iy[v]	parC_SET[57:T-S]	-	-	tet(A)-1[v]	-	-	-
25	179	SRR7528163	ERR13326755		2018	*	*	Convalescent carrier	England	Y	India		54	13	1.1.3.4.114.179.688	P	-	-	aac(6')-Iy[v];aadA-7[v]	gyrA_SET[83:S-F;87:D-N];parC_SET[57:T-S;80:S-I]	-	-	tet(A)-1[v]	sul-1[v]	-	-
25	180	SRR7495444	ERR13326756		2018	#1	21	Convalescent carrier	England				54	13	1.1.3.4.114.179.696	P[v]	-	-	aac(6')-Iy[v];aadA-7[v]	gyrA_SET[83:S-F;87:D-N];parC_SET[57:T-S;80:S-I]	-	-	tet(A)-1[v]	sul-1[v]	-	-
25	181	SRR7292990	ERR13326757		2018	#2	38	Convalescent carrier	England				54	13	1.1.3.4.114.179.696	P	-	-	aac(6')-Iy[v];aadA-7[v]	gyrA_SET[83:S-F;87:D-N];parC_SET[57:T-S;80:S-I]	-	-	tet(A)-1[v]	sul-1[v]	-	-
26	97	SRR15299921	ERR13326674	Faeces	2011	*	*	Convalescent carrier	England			PT 37	54	13	1.1.122.320.526.718.1215	-	-	-	aac(6')-Iy[v]	gyrA_SET[83:S-F];parC_SET[57:T-S]	-	-	tet(A)-1[v]	-	-	-
26	98	SRR15299846	ERR13326675	Faeces	2011	#1	55	Convalescent carrier	England			RDNC	54	13	1.1.122.320.526.718.1206	-	-	-	aac(6')-Iy[v]	gyrA_SET[83:S-F];parC_SET[57:T-S]	-	-	tet(A)-1[v]	-	-	-
27	146	SRR7523222	ERR13326723	Faeces	2016	*	*	Convalescent carrier	England	N			54	13	1.1.1.11.12.13.360	-	-	-	aac(6')-Iy[v]	parC_SET[57:T-S]	-	-	-	-	-	-
27	147	SRR7278518	ERR13326724	Faeces	2016	#1	43	Convalescent carrier	England				54	13	1.1.1.11.12.13.360	FIA-2;FII-1	-	-	aac(6')-Iy[v]	parC_SET[57:T-S]	-	-	-	-	-	-
28	192	SRR9719469	ERR13326768	Blood	2019	*	*	Convalescent carrier	England				54	13	1.1.1.1.392.496.961	-	-	-	aac(6')-Iy[v]	parC_SET[57:T-S]	-	-	-	-	-	-
28	193	SRR9993852	ERR13326769	Faeces	2019	#1	23	Convalescent carrier	England				54	13	1.1.1.1.392.496.961	-	-	-	aac(6')-Iy[v]	parC_SET[57:T-S]	-	-	-	-	-	-
29	166	SRR7522947	ERR13326742	Faeces	2017	*	*	Convalescent carrier	England	Y	India		54	13	1.1.3.4.114.179.662	P	-	-	aac(6')-Iy[v];aadA-7[v]	gyrA_SET[83:S-F;87:D-N];parC_SET[57:T-S;80:S-I]	-	-	tet(A)-1[v]	sul-1[v]	-	-
29	186	SRR8524480	ERR13326762	Faeces	2018	#1	28	Convalescent carrier	England				54	13	1.1.3.4.114.179.662	P	-	-	aac(6')-Iy[v];aadA-7[v]	gyrA_SET[83:S-F;87:D-N];parC_SET[57:T-S;80:S-I]	-	-	tet(A)-1[v]	sul-1[v]	-	-
30	153	SRR8648210	ERR13326730	Faeces	2017	*	*	Convalescent carrier	England	N			54	13	1.1.1.163.207.233.536	-	-	-	aac(6')-Iy[v]	parC_SET[57:T-S]	-	-	-	-	-	-
31	155	SRR8525973	ERR13326731	Faeces	2017	*	*	Convalescent carrier	England				54	13	1.1.3.4.114.455.642	P[v]	-	-	aac(6')-Iy[v];aadA-7[v]	gyrA_SET[83:S-F;87:D-N];parC_SET[57:T-S;80:S-I]	-	-	tet(A)-1[v]	sul-1[v]	-	-
31	156	SRR7457151	ERR13326732		2017	#1	31	Convalescent carrier	England				54	13	1.1.3.4.114.455.642	P[v]	-	-	aac(6')-Iy[v];aadA-7[v]	gyrA_SET[83:S-F;87:D-N];parC_SET[57:T-S;80:S-I]	-	-	tet(A)-1[v]	sul-1[v]	-	-
32	135	SRR7091939	ERR13326712	Faeces	2016	*	*	Convalescent carrier	England				54	13	1.1.1.29.32.37.258	-	-	-	aac(6')-Iy[v]	parC_SET[57:T-S]	-	-	-	-	-	-
32	136	SRR7091934	ERR13326713	Urine	2016	#1	73	Convalescent carrier	England	N			54	13	1.1.1.29.32.37.258	-	-	-	aac(6')-Iy[v]	parC_SET[57:T-S]	-	-	-	-	-	-
33	203	SRR10414525	ERR13326779	Faeces	2019	*	*	Convalescent carrier	England				54	13	1.1.1.29.32.625.1049	-	-	-	aac(6')-Iy[v]	parC_SET[57:T-S]	-	-	-	-	-	-
33	208	SRR10905092	ERR13326784	Faeces	2020	#1	73	Convalescent carrier	England				54	13	1.1.1.29.32.625.1079	-	-	-	aac(6')-Iy[v]	parC_SET[57:T-S]	-	-	-	-	-	-
34	150	SRR8647222	ERR13326727	Faeces	2017	*	*	Convalescent carrier	England	Y			54	13	1.1.1.1.1.317.396	-	-	TEM-1	aac(6')-Iy[v];aph(6)-Id,strB	parC_SET[57:T-S];qnrS-1	strA	dfrA-14[v]	tet(A)-1[v]	sul-3	-	-
34	151	SRR5583984	ERR13326728	Faeces	2017	#1	24	Convalescent carrier	England				Failed(incomplete locus coverage)	13	1.1.1.1.1.317.396	-	-	TEM-1	aac(6')-Iy[v];aph(6)-Id,strB	parC_SET[57:T-S];qnrS-1	strA	dfrA-14[v]	tet(A)-1[v]	sul-3	-	-
35	89	*	ERR13326665	Faeces	2008	*	*	Convalescent carrier	Wales			PT 39	54	13	1.1.1.11.258.300.1198	-	-	-	aac(6')-Iy[v]	parC_SET[57:T-S]	-	-	-	-	-	-
35	90	SRR15299908	ERR13326666	Faeces	2008	#2	34	Convalescent carrier	England			PT 39	54	13	1.1.1.11.258.720.1210	-	-	-	-	parC_SET[57:T-S]	-	-	-	-	-	-
36	100	SRR15299928	ERR13326677	Faeces	2012	*	*	Convalescent carrier	England			PT 39	54	13	1.1.1.11.12.13.1217	-	-	-	aac(6')-Iy[v]	parC_SET[57:T-S]	-	-	-	-	-	-
36	101	SRR7516477	ERR13326678	Faeces	2012	#1	41	Convalescent carrier	England			PT 39	54	13	1.1.1.11.258.300.967	-	-	-	aac(6')-Iy[v]	parC_SET[57:T-S]	-	-	-	-	-	-
37	171	SRR7519548	ERR13326747	Faeces	2018	*	*	Convalescent carrier	England				54	13	1.1.1.29.32.37.736	-	-	-	aac(6')-Iy[v]	parC_SET[57:T-S]	-	-	-	-	-	-
37	172	SRR7828369	ERR13326748	Faeces	2018	#1	83	Convalescent carrier	England				54	13	1.1.1.29.32.37.797	-	-	-	aac(6')-Iy[v]	parC_SET[57:T-S]	-	-	-	-	-	-
38	199	SRR10247551	ERR13326775	Faeces	2019	*	*	Convalescent carrier	England	N			54	13	1.1.190.304.460.613.1015	-	-	-	aac(6')-Iy[v]	parC_SET[57:T-S]	-	-	-	-	-	-
38	200	SRR10604663	ERR13326776	Faeces	2019	#1	48	Convalescent carrier	England				54	13	to sequence?	-	-	DHA-1[c]	aac(6')-Iy[v]	parC_SET[57:T-S]	-	-	-	-	catA-2[c]	-
39	197	SRR9974087	ERR13326773	Faeces	2019	*	*	Convalescent carrier	England				54	13	1.1.1.1.245.593.975	I1	-	-	aph(6)-Id,strB[v];aac(6')-Iy[v];aadA-8b[v];aadA-2;strA[v]	gyrA_SET[87:D-Y];parC_SET[57:T-S];qnrS-1	-	dfrA-12	tet(A)-1[v]	sul-1[v]	floR[v]	-
39	198	SRR10120319	ERR13326774	Urine	2019	#1	22	Convalescent carrier	England				54	13	1.1.1.1.245.593.975	I1	-	-	aac(6')-Iy[v];aph(6)-Id,strB[v];aadA-8b[v];aadA-2;strA[v]	gyrA_SET[87:D-Y];parC_SET[57:T-S];qnrS-1	-	dfrA-12	tet(A)-1[v]	sul-1[v]	floR[v]	-
40	86	SRR13785938	ERR13326662	Faeces	2008	*	*	Convalescent carrier	England			PT 39	54	13	1.1.1.11.258.300.1142	-	-	-	aac(6')-Iy[v]	parC_SET[57:T-S]	-	-	-	-	-	-
40	87	SRR15460232	ERR13326663	Faeces	2008	#1	30	Convalescent carrier	England			PT 39	54	13	1.1.1.11.258.300.967	-	-	-	aac(6')-Iy[v]	parC_SET[57:T-S]	-	-	-	-	-	-
41	92	SRR13785952	ERR13326669	Unknown	2008	*	*	Convalescent carrier	England			PT 39	54	13	1.1.1.11.258.300.1140	-	-	-	aac(6')-Iy[v]	parC_SET[57:T-S]	-	-	-	-	-	-
41	93	SRR13785943	ERR13326670	Faeces	2008	#1	25	Convalescent carrier	England			PT 39	54	13	1.1.1.11.258.674.1141	0	0	0	0	0	0	0	0	0	0	0
42	159	SRR7157770	ERR13326735	Faeces	2017	*	*	Convalescent carrier	England	Y	Thailand		54	13	1.1.122.242.338.406.540	A/C	-	TEM-1	aac(6')-Iy[v];aph(6)-Id,strB	gyrA_SET[83:S-F];parC_SET[57:T-S]	strA	-	tet(A)-1[u]	sul-2[v]	floR[v]	-
42	160	SRR8548728	ERR13326736		2017	#1	24	Convalescent carrier	England				54	13	1.1.122.242.338.406.558	A/C	-	TEM-1	aph(6)-Id,strB;aac(6')-Iy[v];strA	gyrA_SET[83:S-F];parC_SET[57:T-S]	-	-	tet(A)-1[u]	sul-2[v]	floR[v]	-
45	75	SRR13833671	ERR13326651	Faeces	2005	*	*	Convalescent carrier	England	N		PT 7	54	13	2.3.5.9.10.11.1167	-	-	-	aac(6')-Iy[v]	parC_SET[57:T-S]	-	-	-	-	-	-
46	187	SRR8293584	ERR13326763	Faeces	2018	*	*	Convalescent carrier	England	Y	Pakistan		54	13	1.1.1.1.271.318.877	-	-	OXA-10	aac(6')-Iy[v];aph(3')-IIa[v]	gyrA_SET[87:D-Y];parC_SET[57:T-S];qnrS-1	-	dfrA-14[v]	tet(A)-1[v]	-	cml-1*;floR[v]	-
46	188	SRR8292182	ERR13326764	Faeces	2018	#1	23	Convalescent carrier	England	Y	Pakistan		54	13	1.1.1.1.271.318.877	-	-	OXA-10	aph(3')-IIa[v];aac(6')-Iy[v]	gyrA_SET[87:D-Y];parC_SET[57:T-S];qnrS-1	-	dfrA-14[v]	tet(A)-1[v]	-	cml-1*;floR[v]	-
47	80	SRR15300017	ERR13326656	Faeces	2008	*	*	Convalescent carrier	England	N		PT 1	54	13	1.1.1.1.1.1.1202	-	-	-	aac(6')-Iy[v]	parC_SET[57:T-S]	-	-	-	-	-	-
48	95	SRR15300006	ERR13326672	Faeces	2010	*	*	Convalescent carrier	England	N		PT 3	54	3227	Not snpdb-able ebg/st	I1[v]	-	-	aac(6')-Iy[v]	parC_SET[57:T-S]	-	-	tet(A)-1[v]	-	-	-
48	96	SRR17281408	ERR13326673	Faeces	2010	#1	42	Convalescent carrier	England			PT 3	54	13	no data? Repeat	0	0	0	0	0	0	0	0	0	0	0
49	94	SRR15300013	ERR13326671	Faeces	2010	*	*	Convalescent carrier	England			PT 37	54	13	1.1.196.331.528.723.1214	-	-	-	aac(6')-Iy[v]	parC_SET[57:T-S]	-	-	-	-	-	-
49	99	SRR15299838	ERR13326676	Faeces	2011	#1	26	Convalescent carrier	England			PT 37	54	13	1.1.196.331.524.715.1203	-	-	-	aac(6')-Iy[v]	parC_SET[57:T-S]	-	-	-	-	-	-
50	201	SRR10232171	ERR13326777	Faeces	2019	*	*	Convalescent carrier	England	Y			54	13	1.1.1.1.1.41.1208	I1;P	-	-	aac(6')-Iy[v];aadA-7[v]	gyrA_SET[83:S-F;87:D-N];parC_SET[57:T-S;80:S-I]	-	-	tet(A)-1[v]	sul-1[v]	-	-
50	202	SRR10454568	ERR13326778	Faeces	2019	#1	35	Convalescent carrier	England				54	13	1.1.3.4.459.612.1056	I1;P[v]	-	-	aac(6')-Iy[v];aadA-7[v]	gyrA_SET[83:S-F;87:D-N];parC_SET[57:T-S;80:S-I]	-	-	tet(A)-1[v]	sul-1[v]	-	-
51	102	SRR13833618	ERR13326679	Faeces	2013	*	*	Convalescent carrier	England			RDNC	54	13	1.1.1.21.36.41.1163	P[v]	-	-	aac(6')-Iy[v]	gyrA_SET[83:S-Y];parC_SET[57:T-S]	-	-	tet(A)-1[v]	-	-	-
51	108	SRR15309329	ERR13326685	Faeces	2014	#1	39	Convalescent carrier	England			RDNC	54	13	1.1.1.1.1.41.1208	P[v]	-	-	aac(6')-Iy[v]	gyrA_SET[83:S-Y];parC_SET[57:T-S]	-	-	tet(A)-1[v]	-	-	-
52	122	SRR7286921	ERR13326699	Faeces	2015	*	*	Convalescent carrier	England	Y	Pakistan		54	13	to sequence?	FII-8;I1	-	-	aac(6')-Iy[v]	gyrA_SET[87:D-Y];parC_SET[57:T-S]	-	-	tet(D)[c]	-	catA-2[c]	-
52	123	SRR7523135	ERR13326700	Faeces	2015	#1	63	Convalescent carrier	England	N			54	13	1.1.1.1.1.35.246	FII-8;I1	-	-	aac(6')-Iy[v]	gyrA_SET[87:D-Y];parC_SET[57:T-S]	-	-	-	-	-	-
53	133	SRR7527809	ERR13326710	Faeces	2016	*	*	Convalescent carrier	England	Y	Pakistan		54	13	1.1.1.1.245.288.361	-	-	-	aac(6')-Iy[v];aadA-8b[v];aadA-2	gyrA_SET[87:D-Y];parC_SET[57:T-S];qnrS-1	-	dfrA-12	tet(A)-1[v]	sul-1[v]	floR[v]	-
53	134	SRR7184561	ERR13326711	Faeces	2016	#1	41	Convalescent carrier	England	Y	Pakistan		54	13	1.1.1.1.245.288.361	-	-	-	aac(6')-Iy[v];aadA-8b[v];aadA-2	gyrA_SET[87:D-Y];parC_SET[57:T-S];qnrS-1	-	dfrA-12	tet(A)-1[v]	sul-1[v]	floR[v]	-
54	157	SRR8637739	ERR13326733	Faeces	2017	*	*	Convalescent carrier	England	Y	Pakistan		54	13	1.1.1.1.271.318.455	-	-	OXA-10[u]	aac(6')-Iy[v];aph(3')-IIa[v]	gyrA_SET[87:D-Y];parC_SET[57:T-S];qnrS-1	-	dfrA-14[v]	tet(A)-1[u]	-	cml-1*;floR[v]	-
54	158	SRR8648231	ERR13326734	Faeces	2017	#1	27	Convalescent carrier	England	Y	Pakistan		54	13	1.1.1.1.271.318.455	-	-	OXA-10	aac(6')-Iy[v];aph(3')-IIa[v]	gyrA_SET[87:D-Y];parC_SET[57:T-S];qnrS-1	-	dfrA-14[v]	tet(A)-1[u]	-	cml-1*;floR[v]	-
55	164	SRR7278110	ERR13326740	Faeces	2017	*	*	Convalescent carrier	England	Y	Pakistan		54	13	1.1.1.1.1.431.602	-	-	-	aac(6')-Iy[v]	gyrA_SET[87:D-Y];parC_SET[57:T-S]	-	-	-	-	-	-
55	165	SRR7310357	ERR13326741	Faeces	2017	#1	28	Convalescent carrier	England				54	13	1.1.1.1.1.431.602	-	-	-	aac(6')-Iy[v]	gyrA_SET[87:D-Y];parC_SET[57:T-S]	-	-	-	-	-	-
56	162	SRR7910410	ERR13326738	Faeces	2017	*	*	Convalescent carrier	England	N			54	13	1.1.1.257.363.451.635	-	-	-	aac(6')-Iy[v]	parC_SET[57:T-S]	-	-	-	-	-	-
56	163	SRR7480393	ERR13326739	Faeces	2017	#1	32	Convalescent carrier	England	N			54	13	1.1.1.257.363.451.661	-	-	-	aac(6')-Iy[v]	parC_SET[57:T-S]	-	-	-	-	-	-
57	190	SRR10232158	ERR13326766	Faeces	2019	*	*	Convalescent carrier	England	Y	Pakistan		54	13	1.1.1.21.36.41.1011	P[v]	-	-	aac(6')-Iy[v]	gyrA_SET[83:S-Y];parC_SET[57:T-S]	-	dfrA-5	tet(A)-1[v]	sul-1[v]	-	-
57	191	SRR10350927	ERR13326767	Faeces	2019	#1	22	Convalescent carrier	England				54	13	1.1.1.21.36.41.1011	P[v]	-	-	aac(6')-Iy[v]	gyrA_SET[83:S-Y];parC_SET[57:T-S]	-	dfrA-5	tet(A)-1[v]	sul-1[v]	-	-
58	195	SRR9595247	ERR13326771	Faeces	2019	*	*	Convalescent carrier	England	N			54	13	1.1.1.1.383.482.953	-	-	-	aac(6')-Iy[v]	parC_SET[57:T-S]	-	-	-	-	-	-
58	196	SRR9968530	ERR13326772	Faeces	2019	#1	42	Convalescent carrier	England	N			54	13	1.1.1.1.383.482.969	-	-	-	aac(6')-Iy[v]	parC_SET[57:T-S]	-	-	-	-	-	-
59	81	SRR15299848	ERR13326657	Faeces	2008	#1	14	Convalescent carrier	England			PT 1	54	13	1.1.1.1.1.1.1211	-	-	-	-	parC_SET[57:T-S]	-	-	-	-	-	-
59	82	SRR13785937	ERR13326658	Faeces	2008	*	35	Convalescent carrier	England			PT 1	54	13	Not snpdb-able ebg/st	-	-	-	aac(6')-Iy[v]	parC_SET[57:T-S]	-	-	-	-	-	-
62	32	SRR1960102	ERR13326608	Faeces	2014	*	*	Same episode	England			RDNC	54	13	1.1.1.1.1.35.35	-	-	-	aac(6')-Iy[v]	gyrA_SET[87:D-Y];parC_SET[57:T-S]	-	-	-	-	-	-
62	33	SRR1965511	ERR13326609	Faeces	2014	#1	11	Same episode	England			RDNC	54	13	1.1.1.1.1.35.35	-	-	-	aac(6')-Iy[v]	gyrA_SET[87:D-Y];parC_SET[57:T-S]	-	-	-	-	-	-
66	25	SRR7350844	ERR13326601		2016	*	*	Same episode	England				54	13	1.1.1.1.234.268.355	-	-	-	aac(6')-Iy[v]	parC_SET[57:T-S]	-	-	-	-	-	-
66	26	SRR7444261	ERR13326602	Faeces	2016	#1	1	Same episode	England	N			54	13	1.1.1.1.234.268.355	-	-	-	aac(6')-Iy[v]	parC_SET[57:T-S]	-	-	-	-	-	-
67	10	SRR15299904	ERR13326587	Faeces	2011	*	*	Same episode	England			DT 37	54	8849	Not snpdb-able ebg/st - to add	-	-	-	aac(6')-Iy[v]	parC_SET[57:T-S]	-	-	-	-	-	-
69	12	SRR12251280	ERR13326588	Faeces	2020	#1	14	Same episode	England				54	13	1.1.1.1.1.656.1109	-	-	TEM-1	aph(6)-Id,strB;aac(6')-Iy[v];strA	parC_SET[57:T-S];qnrS-1	-	dfrA-14[v]	tet(A)-1[v]	sul-3	-	-
69	13	SRR12168713	ERR13326589	Urine	2020	*	*	Same episode	England				54	13	1.1.1.1.1.656.1109	-	-	TEM-1	aac(6')-Iy[v];aph(6)-Id,strB;strA	parC_SET[57:T-S];qnrS-1	-	dfrA-14[v]	tet(A)-1[v]	sul-3	-	-
70	1	SRR7841514	ERR13326578	Faeces	2017	#1	19	Same episode	England				54	13	2.3.5.97.118.125.534	-	-	-	aac(6')-Iy[v]	parC_SET[57:T-S]	-	-	-	-	-	-
70	2	SRR8568779	ERR13326579	Faeces	2017	*	*	Same episode	England	N			54	13	2.3.5.97.118.125.469	-	-	-	aac(6')-Iy[v]	parC_SET[57:T-S]	-	-	-	-	-	-
74	7	SRR7414674	ERR13326584	Urine	2015	*	*	Same episode	England				54	13	1.1.3.4.133.140.140	HI2[v];P[v]	-	-	aac(6')-Iy[v];aadA-7[v]	gyrA_SET[83:S-F;87:D-N];parC_SET[57:T-S;80:S-I]	-	dfrA-12	tet(A)-1[v]	sul-1[v]	-	terF[u];terE[v];terD[v];terC[u];terB[c]
79	21	SRR12362761	ERR13326597	Faeces	2020	#1	7	Same episode	England				54	13	1.1.1.1.1.656.1116	I1	-	TEM-1	aac(6')-Iy[v];aph(6)-Id,strB;strA	parC_SET[57:T-S];qnrS-1	-	dfrA-1[v];dfrA-14[v]	tet(A)-1[v]	sul-3	-	-
79	22	SRR12323756	ERR13326598	Faeces	2020	*	*	Same episode	England				54	13	1.1.1.1.1.656.1116	I1	-	TEM-1	aac(6')-Iy[v];aph(6)-Id,strB;strA	parC_SET[57:T-S];qnrS-1	-	dfrA-1[v];dfrA-14[v]	tet(A)-1[v]	sul-3	-	-
82	27	SRR8399317	ERR13326603	Faeces	2018	*	*	Same episode	England	Y	India		54	13	1.1.3.4.114.179.890	P	-	-	aac(6')-Iy[v];aadA-7[v]	gyrA_SET[83:S-F;87:D-N];parC_SET[57:T-S;80:S-I]	-	-	tet(A)-1[v]	sul-1[v]	-	-
82	28	SRR8401408	ERR13326604	Faeces	2018	#1	0	Same episode	England	Y	India		54	13	1.1.3.4.114.179.890	P[v]	-	-	aac(6')-Iy[v];aadA-7[v]	gyrB_SET[417:L-X];gyrA_SET[83:S-X;87:D-B];parC_SET[57:T-S;80:S-X]	-	-	tet(A)-1[v]	sul-1[v]	-	-
83	16	SRR7358941	ERR13326592	Faeces	2017	*	*	Same episode	England	Y	Pakistan		54	13	1.1.1.1.245.288.607	-	-	-	aac(6')-Iy[v];aadA-8b[v];aadA-2	gyrA_SET[87:D-Y];parC_SET[57:T-S];qnrS-1	-	dfrA-12	tet(A)-1[v]	sul-1[v]	floR[v]	-
83	17	SRR7533539	ERR13326593	Faeces	2017	#1	12	Same episode	England	Y	Pakistan		54	13	1.1.1.1.245.288.607	-	-	-	aac(6')-Iy[v];aadA-8b[v];aadA-2	gyrA_SET[87:D-Y];parC_SET[57:T-S];qnrS-1	-	dfrA-12	tet(A)-1[v]	sul-1[v]	floR[v]	-
87	18	SRR13833660	ERR13326594	Faeces	2010	*	*	Same episode	England			PT 3	54	13	1.1.1.317.493.678.1148	-	-	-	aac(6')-Iy[v]	parC_SET[57:T-S]	-	-	-	-	-	-
92	29	SRR10006881	ERR13326605	Faeces	2019	*	*	Same episode	England				54	13	1.1.3.4.114.179.978	P	-	-	aac(6')-Iy[v];aadA-7[v]	gyrA_SET[83:S-F;87:D-N];parC_SET[57:T-S;80:S-I]	-	-	tet(A)-1[v]	sul-1[v]	-	-
92	30	SRR10036818	ERR13326606	Faeces	2019	#1	1	Same episode	England	Y			54	13	1.1.3.4.114.179.980	P	-	-	aac(6')-Iy[v];aadA-7[v]	gyrA_SET[83:S-F;87:D-N];parC_SET[57:T-S;80:S-I]	-	-	tet(A)-1[v]	sul-1[v]	-	-
92	31	SRR10228849	ERR13326607	Faeces	2019	#2	1	Same episode	England				54	13	1.1.3.4.114.179.980	P	-	-	aac(6')-Iy[v];aadA-7[v]	gyrA_SET[83:S-F;87:D-N];parC_SET[57:T-S;80:S-I]	-	-	tet(A)-1[v]	sul-1[v]	-	-
97	14	SRR11999202	ERR13326590	Faeces	2020	#1	2	Same episode	England				54	13	1.1.1.154.193.657.1111	-	-	-	aac(6')-Iy[v]	parC_SET[57:T-S]	-	-	-	-	-	-
97	15	SRR11999148	ERR13326591	Faeces	2020	*	*	Same episode	England	N			54	13	1.1.1.154.193.657.1111	-	-	-	aac(6')-Iy[v]	parC_SET[57:T-S]	-	-	-	-	-	-
98	8	SRR8691521	ERR13326585	Faeces	2016	*	*	Same episode	England				54	13	4.31.128.176.222.254.298	-	-	-	aac(6')-Iy[v]	parC_SET[57:T-S]	-	-	-	-	-	-
98	9	SRR7402433	ERR13326586	Faeces	2016	#1	1	Same episode	England	N			54	13	4.31.128.176.222.254.298	FII-S1	-	-	aac(6')-Iy[v];aph(6)-Id,strB[c];aadA-1[c];aadA-3[c]	parC_SET[57:T-S]	strA[c]	-	tet(A)-1[c]	sul-2[c]	-	terE[c]
102	5	SRR7350596	ERR13326582		2017	#1	5	Same episode	England	N			54	13	1.1.1.11.12.13.538	-	-	-	aac(6')-Iy[v]	parC_SET[57:T-S]	-	-	-	-	-	-
102	6	SRR8554014	ERR13326583	Faeces	2017	*	*	Same episode	England				54	13	1.1.1.11.12.13.538	-	-	-	aac(6')-Iy[v]	parC_SET[57:T-S]	-	-	-	-	-	-
104	3	SRR10810767	ERR13326580		2019	#1	5	Same episode	England				54	13	1.1.1.21.472.639.1076	P[v]	-	-	aac(6')-Iy[v]	gyrA_SET[83:S-Y];parC_SET[57:T-S]	-	dfrA-5	tet(A)-1[v]	sul-1[v]	-	-
104	4	SRR10811653	ERR13326581	Faeces	2019	*	*	Same episode	England				54	13	1.1.1.21.472.639.1075	P[v]	-	-	aac(6')-Iy[v]	gyrA_SET[83:S-Y];parC_SET[57:T-S]	-	dfrA-5	tet(A)-1[v]	sul-1[v]	-	-
105	19	SRR8281207	ERR13326595		2018	#1	7	Same episode	England	N			54	13	1.1.1.1.271.318.876	-	-	OXA-10	aph(3')-IIa[v];aac(6')-Iy[v]	gyrA_SET[87:D-Y];parC_SET[57:T-S];qnrS-1	-	dfrA-14[v]	tet(A)-1[u]	-	cml-1*;floR[v]	-
105	20	SRR8201788	ERR13326596	Faeces	2018	*	*	Same episode	England	N			54	13	1.1.1.1.271.318.871	-	-	OXA-10	aph(3')-IIa[v];aac(6')-Iy[v]	gyrA_SET[87:D-Y];parC_SET[57:T-S];qnrS-1	-	dfrA-14[v]	tet(A)-1[u]	-	cml-1*;floR[v]	-
106	23	SRR7251066	ERR13326599	Faeces	2018	*	*	Same episode	England	Y	Pakistan		54	13	1.1.1.1.271.318.754	-	-	OXA-10	aac(6')-Iy[v];aph(3')-IIa[v]	gyrA_SET[87:D-Y];parC_SET[57:T-S];qnrS-1	-	dfrA-14[v]	tet(A)-1[u]	-	cml-1*;floR[v]	-
106	24	SRR7369104	ERR13326600	Faeces	2018	#1	20	Same episode	England				54	13	1.1.1.1.271.318.754	-	-	OXA-10	aph(3')-IIa[v];aac(6')-Iy[v]	gyrA_SET[87:D-Y];parC_SET[57:T-S];qnrS-1	-	dfrA-14[v]	tet(A)-1[u]	-	cml-1*;floR[v]	-
196	64	SRR5583825	ERR13326640	Urine	2016			Acute	England	N			Failed(incomplete locus coverage)	13	1.1.1.1.226.312.391	-	-	TEM-135	aac(6')-Iy[v];aph(6)-Id,strB	parC_SET[57:T-S];qnrS-1[v]	strA	dfrA-15	tet(A)-1[v]	-	-	-
300	70	SRR7451157	ERR13326646	Faeces	2018			Acute	England				54	13	1.1.1.29.32.37.744	-	-	-	aac(6')-Iy[v]	parC_SET[57:T-S]	-	-	-	-	-	-
305	34	SRR13833676	ERR13326610	Faeces	2004			Acute	England			RDNC	54	13	1.1.1.323.503.689.1168	-	-	-	aac(6')-Iy[v]	parC_SET[57:T-S]	-	-	-	-	-	-
320	44	SRR13833652	ERR13326620	Faeces	2013			Acute	England	Unknown		PT 39	54	13	1.1.1.11.12.13.1155	I1	-	-	aac(6')-Iy[v]	parC_SET[57:T-S]	-	-	-	-	-	-
336	47	SRR5631621	ERR13326623	Faeces	2010			Acute	England				54	13	1.1.1.11.12.13.425	-	-	-	aac(6')-Iy[v]	parC_SET[57:T-S]	-	-	-	-	-	-
400	51	SRR5584683	ERR13326627	Faeces	2012			Acute	England			PT 39	Failed(incomplete locus coverage)	13	1.1.1.11.12.13.415	-	-	-	aac(6')-Iy[v]	parC_SET[57:T-S]	-	-	-	-	-	-
424	65	SRR5585085	ERR13326641	Faeces	2017			Acute	England				54	13	1.1.1.1.271.318.397	I1[v]	-	OXA-10;TEM-1	aac(6')-Iy[v];aph(3')-IIa[v]	gyrA_SET[87:D-Y];parC_SET[57:T-S];qnrS-1	sat2A	dfrA-14[v];dfrA-1	tet(A)-1[v]	sul-2[v]	cml-1*;floR[v]	-
605	49	SRR5632985	ERR13326625	Faeces	2010			Acute	England			PT 39	54	13	1.1.1.11.12.13.413	-	-	-	-	parC_SET[57:T-S]	-	-	-	-	-	-
622	43	SRR13833587	ERR13326619	Faeces	2013			Acute	England			RDNC	54	13	1.1.1.194.498.683.1153	-	-	-	aac(6')-Iy[v]	parC_SET[57:T-S]	-	-	-	-	-	-
657	45	SRR13833586	ERR13326621	Faeces	2013			Acute	England	Y	Egypt	RDNC	54	13	1.1.3.4.492.677.1147	P[v]	-	-	aac(6')-Iy[v];aadA-7[v]	gyrA_SET[83:S-F;87:D-N];parC_SET[57:T-S;80:S-I]	-	-	tet(A)-1[v]	sul-1[v]	-	-
751	54	SRR1645992	ERR13326630	Faeces	2013			Acute	England			PT 40	54	13	1.1.1.21.36.49.52	0	0	0	0	0	0	0	0	0	0	0
816	61	SRR7184524	ERR13326637	Faeces	2016			Acute	England	Y	Philippines		54	13	1.1.121.164.208.235.266	-	-	-	aac(6')-Iy[v]	parC_SET[57:T-S]	-	-	-	-	-	-
827	39	SRR13833619	ERR13326615	Faeces	2011			Acute	England	Y	Cuba	Untypable	54	13	2.3.5.246.500.686.1157	I1	-	-	aac(6')-Iy[v]	parC_SET[57:T-S]	-	-	-	-	-	-
860	53	SRR1646137	ERR13326629	Faeces	2013			Acute	England			PT 40	54	13	1.1.1.21.36.49.52	0	0	0	0	0	0	0	0	0	0	0
897	59	SRR7155829	ERR13326635	Faeces	2015			Acute	England	Y	Maldives		54	13	1.1.1.1.1.175.178	-	-	-	aac(6')-Iy[v]	parC_SET[57:T-S]	-	-	-	-	-	-
923	46	SRR5583877	ERR13326622	Faeces	2008			Acute	England			PT 39	Failed(incomplete locus coverage)	13	1.1.1.11.258.324.408	-	-	-	aac(6')-Iy[v]	parC_SET[57:T-S]	-	-	-	-	-	-
927	36	SRR13833612	ERR13326612	Faeces	2006			Acute	England	Y	Pakistan		54	13	1.1.1.321.504.692.1165	-	-	-	aac(6')-Iy[v]	parC_SET[57:T-S]	-	-	-	-	-	-
950	74	SRR9720435	ERR13326650	Faeces	2019			Acute	England	Y	Pakistan		54	13	1.1.1.1.451.590.965	-	-	OXA-10	aac(6')-Iy[v];aph(3')-IIa[v]	gyrA_SET[87:D-Y];parC_SET[57:T-S];qnrS-1	-	dfrA-14[v]	tet(A)-1[v]	-	cml-1*;floR[v]	-
959	41	SRR13833655	ERR13326617		2012			Acute	England	Y	Thailand	PT 3	54	13	1.1.122.320.497.682.1152	-	-	-	aac(6')-Iy[v]	gyrA_SET[83:S-F];parC_SET[57:T-S]	-	-	-	-	-	-
992	52	SRR1645560	ERR13326628	Faeces	2013			Acute	England			PT 40	54	13	1.1.1.21.36.49.49	0	0	0	0	0	0	0	0	0	0	0
1082	63	SRR15299971	ERR13326639	Faeces	2012			Acute	England	N		PT 3	54	13	1.1.40.57.522.713.1200	A/C[v]	-	-	aac(6')-Iy[v];aph(6)-Id,strB;strA	parC_SET[57:T-S];qnrS-1	-	-	tet(A)-1[u]	sul-2[v]	floR[v]	-
1198	42	SRR1645194	ERR13326618	Faeces	2013			Acute	England			PT 40	54	13	1.1.1.21.36.49.49	0	0	0	0	0	0	0	0	0	0	0
1242	68	SRR7408378	ERR13326644	Faeces	2017			Acute	England	Y	Mexico		54	13	2.3.170.247.344.416.553	-	-	-	aac(6')-Iy[v]	parC_SET[57:T-S]	-	-	-	-	-	-
1279	62	SRR7091956	ERR13326638	Faeces	2016			Acute	England	N			54	13	1.1.1.29.32.37.272	-	-	-	aac(6')-Iy[v]	parC_SET[57:T-S]	-	-	-	-	-	-
1352	66	SRR7091952	ERR13326642	Faeces	2017			Acute	England	N			54	13	1.1.1.29.32.37.399	-	-	-	aac(6')-Iy[v]	parC_SET[57:T-S]	-	-	-	-	-	-
1487	55	SRR1966323	ERR13326631	Faeces	2014			Acute	England	Y	Viet nam	PT 37	54	13	1.1.1.1.112.119.119	I1	-	TEM-117-p*	aac(3)-IId;aadA-17[v];aac(6')-Iy[v];aadA-2[v]	parC_SET[57:T-S]	lnu-(F)	-	-	-	-	-
1560	48	SRR5631615	ERR13326624	Faeces	2010			Acute	England			PT 39	54	13	1.1.1.11.12.13.420	-	-	-	aac(6')-Iy[v]	parC_SET[57:T-S]	-	-	-	-	-	-
1666	35	SRR13833622	ERR13326611	Faeces	2005			Acute	England	Y	Pakistan	Untypable	54	13	1.1.1.321.501.687.1158	-	-	-	-	parC_SET[57:T-S]	-	-	-	-	-	-
1718	37	SRR13833681	ERR13326613	Blood	2007			Acute	England			RDNC	54	13	1.1.1.21.189.691.1164	P[v]	-	-	aac(6')-Iy[v]	parC_SET[57:T-S]	-	-	tet(A)-1[v]	-	-	-
1776	38	SRR13833667	ERR13326614	Faeces	2011			Acute	England	Y	Pakistan	RDNC	54	13	1.1.1.21.495.680.1150	P[v]	-	-	aac(6')-Iy[v]	parC_SET[57:T-S]	-	dfrA-5	tet(A)-1[v]	sul-1[v]	-	-
1777	40	SRR13833666	ERR13326616	Faeces	2012			Acute	England			RDNC	54	13	1.1.1.319.496.681.1151	-	-	-	aac(6')-Iy[v]	parC_SET[57:T-S]	-	-	-	-	-	-
1781	73	SRR9122659	ERR13326649	Faeces	2019			Acute	England				54	13	1.1.1.1.271.318.937	-	-	OXA-10	aac(6')-Iy[v];aph(3')-IIa[v]	gyrA_SET[87:D-Y];parC_SET[57:T-S];qnrS-1	-	dfrA-14[v]	tet(A)-1[u]	-	cml-1*;floR[v]	-
1812	50	SRR7230732	ERR13326626	Faeces	2012			Acute	England			PT 39	54	13	1.1.1.11.12.13.421	-	-	-	aac(6')-Iy[v]	parC_SET[57:T-S]	-	-	-	-	-	-
1850	56	SRR1968915	ERR13326632		2014			Acute	England	Y		RDNC	54	13	1.1.1.1.23.25.25	-	-	CMY-4-p;OXA-134[v]	aac(6')-Iy[v]	gyrA_SET[87:D-Y];parC_SET[57:T-S;80:S-X]	msr-(E)[c]	-	-	-	-	-
1851	58	SRR1967680	ERR13326634	Faeces	2015			Acute	England	N		RDNC	54	13	1.1.1.1.1.35.130	-	-	-	aac(6')-Iy[v]	gyrA_SET[87:D-Y];parC_SET[57:T-S]	-	-	-	-	-	-
1856	109	SRR1965608	ERR13326686	Faeces	2014			Acute	England			PT 39	54	13	1.1.1.11.12.13.27	-	-	-	aac(6')-Iy[v]	parC_SET[57:T-S]	-	-	-	-	-	-
1896	60	SRR7237459	ERR13326636	Faeces	2015			Acute	England	N			54	13	1.1.1.141.172.190.205	I1	-	-	aac(6')-Iy[v]	parC_SET[57:T-S]	-	-	-	-	-	-
1909	57	SRR1960203	ERR13326633	Faeces	2014			Acute	England			PT 3	54	13	1.1.1.118.142.150.150	-	-	-	aac(6')-Iy[v]	parC_SET[57:T-S]	-	-	-	-	-	-
1933	67	SRR7286754	ERR13326643	Faeces	2017			Acute	England				54	13	1.1.1.1.1.175.400	-	-	-	aac(6')-Iy[v]	parC_SET[57:T-S]	-	-	-	-	-	-
1960	72	SRR8489335	ERR13326648	Faeces	2019			Acute	England	Y	India		54	13	1.1.3.4.114.179.896	P	-	-	aac(6')-Iy[v];aadA-7[v]	gyrA_SET[83:S-F;87:D-N];parC_SET[57:T-S;80:S-I]	-	-	tet(A)-1[v]	sul-1[v]	-	-
2012	71	SRR8325563	ERR13326647	Faeces	2018			Acute	England				54	13	1.1.1.1.424.550.884	-	-	TEM-1	aac(6')-Iy[v];aph(6)-Id,strB[v];strA	gyrA_SET[87:D-Y];parC_SET[57:T-S];qnrS-1	-	dfrA-14[v]	tet(A)-1[v]	sul-2[v]	floR[v]	-
2029	69	SRR7192174	ERR13326645	Faeces	2018			Acute	England	Y	Pakistan		54	13	1.1.1.1.245.493.735	-	-	-	aac(6')-Iy[v];aadA-8b[v];aadA-2	gyrA_SET[87:D-Y];parC_SET[57:T-S];qnrS-1	-	dfrA-12	tet(A)-1[v]	sul-1[v]	floR[v]	-
		*Illumina sequences of the 4 isolates from Wales are not publically available. Please contact authors with any enquires.
